# Cell type-specific inference of differential expression in spatial transcriptomics

**DOI:** 10.1101/2021.12.26.474183

**Authors:** Dylan M. Cable, Evan Murray, Vignesh Shanmugam, Simon Zhang, Michael Diao, Haiqi Chen, Evan Z. Macosko, Rafael A. Irizarry, Fei Chen

**Author notes:** These authors contributed equally (Rafael A. Irizarry, Fei Chen).

## Abstract

Spatial transcriptomics enables spatially resolved gene expression measurements at near single-cell resolution. There is a pressing need for computational tools to enable the detection of genes that are differentially expressed (DE) within specific cell types across tissue context. We show that current approaches cannot learn cell type-specific DE due to changes in cell type composition across space and the fact that measurement units often detect transcripts from more than one cell type. Here, we introduce a statistical method, Cell type-Specific Inference of Differential Expression (C-SIDE), that identifies cell type-specific patterns of differential gene expression while accounting for localization of other cell types. We model spatial transcriptomics gene expression as an additive mixture across cell types of general log-linear cell type-specific expression functions. This approach provides a unified framework for defining and identifying gene expression changes in a wide-range of relevant contexts: changes due to pathology, anatomical regions, physical proximity to specific cell types, and cellular microenvironment. Furthermore, our approach enables statistical inference across multiple samples and replicates when such data is available. We demonstrate, through simulations and validation experiments on Slide-seq and MER-FISH datasets, that our approach accurately identifies cell type-specific differential gene expression and provides valid uncertainty quantification. Lastly, we apply our method to characterize spatially-localized tissue changes in the context of disease. In an Alzheimer’s mouse model Slide-seq dataset, we identify plaque-dependent patterns of cellular immune activity. We also find a putative interaction between tumor cells and myeloid immune cells in a Slide-seq tumor dataset. We make our C-SIDE method publicly available as part of the open source R package https://github.com/dmcable/spacexr.
