## Supplemental Table 1 for "Cell type-specific inference of differential expression in spatial transcriptomics"

### Sheet: Astrocytes_cell_type_genes
	sig_p	mean_est	sd_est	Z_est	ct_prop	expr	q_val	p	mean 1	mean 2	mean 3	sd 1	sd 2	sd 3

### Sheet: Bergmann_cell_type_genes
	sig_p	mean_est	sd_est	Z_est	ct_prop	expr	q_val	p	mean 1	mean 2	mean 3	sd 1	sd 2	sd 3
Mybpc1	0.467709	-1.57471	0.337586	-4.66463	1	0.00133018	0.000344735	3.0918e-06	-1.63938	-1.07468	-2.26194	0.34942	0.252359	0.464759
Fam107a	0	-0.412473	0.0863076	-4.77911	1	0.00042208	0.000344735	1.76076e-06	-0.504264	-0.427852	-0.318759	0.18505	0.123406	0.159355

### Sheet: Granule_cell_type_genes
	sig_p	mean_est	sd_est	Z_est	ct_prop	expr	q_val	p	mean 1	mean 2	mean 3	sd 1	sd 2	sd 3
Maf	0	2.0882	0.31473	6.63489	1	0.000167352	4.35754e-09	3.24749e-11	1.78682	2.38583	2.29409	0.467434	0.614343	0.590377
Calb2	0.238755	1.29023	0.160517	8.03799	1	0.000116315	2.01685e-13	8.88178e-16	1.01957	1.57617	1.30622	0.124029	0.154378	0.148986
Nrg3	0.327339	-1.17833	0.208261	-5.65794	0.830693	0.00146064	1.55951e-06	1.53204e-08	-0.888225	-1.07749	-1.58653	0.162477	0.120632	0.169938
Cplx2	0	1.11814	0.0538187	20.7759	1	0.000188088	0	0	1.15135	1.12703	1.07469	0.0906976	0.0959943	0.0931838
Tmem132c	0	-1.10788	0.115371	-9.60282	1	0.000213837	0	0	-1.25303	-0.995796	-1.14939	0.233391	0.174896	0.203788
2021-09-06	0.22733	1.03223	0.191412	5.39272	0.510801	5.45379e-05	5.85322e-06	6.9398e-08	1.44063	0.804279	0.946309	0.278102	0.209501	0.241792
Plk5	0.239888	-1.01328	0.163439	-6.19976	1	6.66692e-05	6.18267e-08	5.65488e-10	-1.33909	-0.934898	-0.792848	0.16724	0.136518	0.147375
Arhgef3	0.203948	0.948059	0.202454	4.68284	1	0.000188149	0.000154669	2.8293e-06	1.16184	1.25289	0.592864	0.28874	0.344796	0.238309
Snca	0	-0.879323	0.0822837	-10.6865	0.758738	7.2384e-05	0	0	-0.787054	-0.980566	-0.846217	0.155309	0.135269	0.139229
Airn	0.13028	0.84957	0.175848	4.83126	1	0.000743047	8.52119e-05	1.35669e-06	0.531758	1.18976	0.895952	0.231519	0.251576	0.397683
Dpp6	0.172131	0.835985	0.118568	7.05065	0.812588	0.00373721	2.62846e-10	1.7808e-12	0.787127	1.05074	0.645183	0.103982	0.103324	0.129157
Sipa1l1	0	0.832875	0.182023	4.57565	0.982287	0.00015328	0.000245865	4.7474e-06	0.905632	0.840995	0.746533	0.344054	0.273599	0.345545
Igfbp5	0	0.828172	0.116073	7.13492	1	5.5413e-05	1.50449e-10	9.68337e-13	0.631483	0.883168	0.931446	0.217012	0.193016	0.195565
Maml3	0.223076	-0.826011	0.169944	-4.8605	1	0.00079468	7.51399e-05	1.17088e-06	-0.719141	-0.610273	-1.16608	0.197629	0.180736	0.19811
Sema7a	0	0.816223	0.131998	6.18362	0.931646	3.28398e-05	6.60482e-08	6.26474e-10	0.866344	0.688447	0.896573	0.24023	0.225641	0.221267
Tesc	0.0304008	0.778228	0.102429	7.59771	1	8.83841e-05	5.57154e-12	3.01981e-14	0.645275	0.743072	0.991566	0.168216	0.168431	0.190203
Kcnd2	0.0850727	0.764721	0.0660297	11.5815	1	0.0126398	0	0	0.662893	0.886745	0.732138	0.076526	0.0698388	0.0834154
Rims3	0.278147	-0.749108	0.190102	-3.94056	1	7.7746e-05	0.00266641	8.12931e-05	-1.15066	-0.555003	-0.605195	0.210555	0.151833	0.167164
Rgs7	0.0304824	-0.74381	0.071488	-10.4047	1	0.00113148	0	0	-0.814604	-0.620112	-0.856214	0.131553	0.105109	0.12849
Ccdc74a	0	0.736666	0.169388	4.34898	0.567759	2.27024e-05	0.000611734	1.3677e-05	0.894118	0.545548	0.834762	0.333122	0.270461	0.286647
Il20rb	0	0.683148	0.147876	4.61975	1	6.95675e-05	0.00020621	3.842e-06	0.422178	0.767375	0.919339	0.241654	0.257736	0.271638
Adcy1	0	0.681099	0.0572587	11.8951	1	0.000399081	0	0	0.625912	0.683428	0.740289	0.101008	0.0911549	0.107427
Vat1l	0	-0.669811	0.0920647	-7.27544	1	0.000245707	5.99567e-11	3.45279e-13	-0.741497	-0.678516	-0.578646	0.166088	0.143465	0.173698
Chl1	0	0.661111	0.105002	6.29616	0.767173	0.000335575	3.60281e-08	3.05116e-10	0.730829	0.745378	0.44679	0.179113	0.167954	0.203793
Rab3c	0.161716	-0.645208	0.117538	-5.48937	0.570146	0.000348952	3.60833e-06	4.03371e-08	-0.668307	-0.824742	-0.420036	0.135549	0.107656	0.128565
Bcl2l15	0	0.641222	0.131147	4.88935	1	8.38003e-05	6.6366e-05	1.01168e-06	0.659582	0.87566	0.438939	0.243063	0.233261	0.209259
Parva	0.150754	0.631731	0.155975	4.05022	0.565992	3.68097e-05	0.00184213	5.11704e-05	0.330456	0.752872	0.834613	0.215181	0.237018	0.221326
Ncald	0.0470425	0.62388	0.0784027	7.95738	1	0.000349001	3.74558e-13	1.77636e-15	0.461823	0.693927	0.700648	0.132373	0.123002	0.127225
Cnnm1	0.0916043	0.613808	0.160283	3.82953	1	0.00012741	0.0039978	0.00012839	0.385019	0.950962	0.637306	0.224905	0.291318	0.283792
Rnf152	0	0.605556	0.087742	6.90155	1	0.00013849	7.23083e-10	5.14389e-12	0.432724	0.671896	0.711021	0.153451	0.14424	0.159394
Atxn1	0.201184	-0.589411	0.148721	-3.9632	1	0.000672438	0.00250931	7.39533e-05	-0.808179	-0.316259	-0.704125	0.165447	0.13131	0.188643
Lrba	0	-0.58563	0.121847	-4.80627	0.694846	0.00023155	8.90077e-05	1.53773e-06	-0.694516	-0.461632	-0.670584	0.229135	0.183909	0.230989
Ppp3ca	0	0.583954	0.0346292	16.8631	1	0.00172604	0	0	0.587674	0.557332	0.612094	0.0627651	0.0563148	0.0614598
Clstn2	0.142908	0.578537	0.139125	4.15839	1	0.000461303	0.0011976	3.20496e-05	0.380399	0.845664	0.490964	0.180571	0.182327	0.223911
Nrip1	0.121065	-0.560837	0.124543	-4.50317	1	0.000136337	0.000334956	6.69459e-06	-0.839182	-0.45435	-0.465539	0.208245	0.152277	0.182731
Ntrk3	0.204246	-0.555551	0.132672	-4.1874	1	0.00130356	0.00108177	2.82168e-05	-0.57608	-0.323939	-0.782985	0.107896	0.0951039	0.112778
Cdc42bpg	0	0.554839	0.155309	3.57249	1	2.05006e-05	0.00975549	0.000353603	0.701243	0.392694	0.619849	0.261125	0.241685	0.32154
Runx1t1	0	-0.538288	0.106067	-5.07497	1	0.000274435	2.86024e-05	3.87567e-07	-0.530108	-0.488505	-0.630327	0.190326	0.161843	0.208048
Myh10	0	0.536128	0.0835306	6.41835	0.516227	0.000127479	1.76809e-08	1.37758e-10	0.435238	0.529067	0.676479	0.147749	0.127527	0.166613
Ano3	0	-0.522599	0.109828	-4.75832	1	0.000253124	0.000108727	1.95207e-06	-0.378765	-0.492648	-0.755218	0.20651	0.158455	0.225723
Olfm1	0.0310612	0.521115	0.0494873	10.5303	1	0.000194481	0	0	0.426363	0.594124	0.542726	0.0814357	0.083371	0.0754055
Grm4	0.143115	-0.515852	0.103177	-4.99969	1	0.000543189	4.03598e-05	5.74225e-07	-0.726284	-0.39716	-0.43969	0.113363	0.0947696	0.113383
Syt9	0.0262706	-0.495873	0.114442	-4.33296	1	0.000221062	0.000648185	1.47115e-05	-0.262219	-0.635602	-0.572495	0.198661	0.1815	0.212969
Fgd4	0.0436587	-0.476994	0.121165	-3.93675	1	0.00027237	0.0026793	8.25935e-05	-0.619083	-0.278047	-0.694884	0.204665	0.172879	0.265348
Syt2	0.0728413	0.476205	0.0860467	5.53426	0.582385	0.000261606	2.8833e-06	3.12553e-08	0.468655	0.618935	0.319761	0.138416	0.120754	0.13218
Ttc9b	0	0.473993	0.124811	3.79768	1	2.32553e-05	0.00444503	0.00014606	0.632558	0.490356	0.343484	0.235648	0.215177	0.20167
5730409E04Rik	0	0.473689	0.112416	4.21371	0.827102	1.42384e-05	0.00100084	2.51207e-05	0.529797	0.619141	0.290685	0.203839	0.194009	0.187333
Ldlrad4	0	-0.466698	0.0927085	-5.03404	0.643028	0.000625911	3.45787e-05	4.8026e-07	-0.572986	-0.410089	-0.428227	0.163758	0.140255	0.188232
Inadl	0.114194	-0.465899	0.082945	-5.61697	1	0.00070662	1.87784e-06	1.94337e-08	-0.635279	-0.365879	-0.413228	0.0951778	0.0821795	0.0844347
Kcna1	0.17861	0.458974	0.127011	3.61364	0.540282	0.000235255	0.00860365	0.00030193	0.601539	0.575487	0.207776	0.139902	0.120485	0.125204
Inpp5j	0	0.450914	0.116001	3.88715	0.7385	5.37344e-05	0.00321953	0.000101428	0.60779	0.272141	0.539348	0.226539	0.183847	0.199035
Gls	0	-0.446002	0.061672	-7.23183	1	0.000346546	7.81473e-11	4.76508e-13	-0.422968	-0.368197	-0.564599	0.10923	0.100849	0.11126
Syt1	0.0235293	-0.431417	0.0418297	-10.3136	1	0.00230295	0	0	-0.349236	-0.450323	-0.491189	0.0717713	0.062058	0.073188
Ntn4	0.0517347	-0.428644	0.117884	-3.63615	1	0.000244751	0.00808846	0.000276739	-0.671195	-0.262205	-0.400255	0.20229	0.174401	0.224729
Bmp1	0	-0.412814	0.0776315	-5.31761	1	9.96453e-05	8.39808e-06	1.0514e-07	-0.494105	-0.418944	-0.346138	0.148861	0.128837	0.128503
Ralyl	0	-0.411366	0.0837029	-4.9146	1	0.000329211	5.96874e-05	8.89649e-07	-0.489888	-0.288967	-0.494858	0.161221	0.13251	0.145391
Vsnl1	0	0.401147	0.0429382	9.34242	1	0.000662576	0	0	0.373334	0.368593	0.460672	0.0802442	0.0701298	0.0737686

### Sheet: Oligodendrocytes_cell_type_gene
	sig_p	mean_est	sd_est	Z_est	ct_prop	expr	q_val	p	mean 1	mean 2	mean 3	sd 1	sd 2	sd 3

### Sheet: Purkinje_cell_type_genes
	sig_p	mean_est	sd_est	Z_est	ct_prop	expr	q_val	p	mean 1	mean 2	mean 3	sd 1	sd 2	sd 3
Aldoc	0.259692	-2.93863	0.175237	-16.7694	0.790352	0.000502856	0	0	-3.2333	-2.63148	-3.01526	0.189221	0.125919	0.156609
Kctd12	0	-1.72078	0.216531	-7.94702	1	7.20247e-05	1.76859e-13	1.9984e-15	-1.86674	-1.56586	-1.93551	0.462015	0.294649	0.441713
Clstn2	0	-1.62347	0.260958	-6.22118	0.845899	0.000390216	2.49541e-08	4.93442e-10	-1.99151	-1.2965	-1.77108	0.513047	0.397401	0.468639
Pde9a	0.612097	1.55971	0.469601	3.32135	1	0.00059491	0.00991008	0.000895826	1.24715	2.65794	1.18434	0.454294	0.741462	0.450287
Kcng4	0.273186	1.41472	0.29601	4.77931	0.626451	2.34583e-05	4.78993e-05	1.75901e-06	2.43941	1.4514	1.19392	0.908776	0.389686	0.308607
Plcb4	0	1.34054	0.160514	8.35155	0.535909	0.000550132	0	0	1.36963	1.44598	1.27284	0.329658	0.315698	0.226009
Rgs8	0	1.18211	0.0779744	15.1602	1	0.000327188	0	0	1.14818	1.2474	1.15518	0.154202	0.139734	0.118508
Uchl1	0.0879123	-0.992589	0.199744	-4.9693	0.951946	2.22451e-05	2.16246e-05	6.71951e-07	-0.915975	-0.772833	-1.44363	0.347988	0.292098	0.380572
Tenm2	0.257672	-0.988227	0.270972	-3.64697	1	0.00150771	0.00347903	0.00026535	-1.59602	-0.788417	-0.756927	0.463005	0.35849	0.369553
Creg1	0	0.905596	0.224727	4.02976	1	4.56395e-05	0.00098827	5.58345e-05	0.877585	0.797115	1.03136	0.404731	0.388565	0.376008
Nefh	0	0.859914	0.146972	5.85086	0.955358	2.78953e-05	2.16405e-07	4.89051e-09	0.897957	0.822817	0.871854	0.328608	0.248443	0.219093
Slc1a6	0	-0.807566	0.1059	-7.62574	1	0.000622936	1.71356e-12	2.42029e-14	-0.703142	-0.726572	-1.03265	0.199033	0.161382	0.197922
Ppm1b	0	-0.756044	0.193373	-3.90977	1	0.000201554	0.00135207	9.23856e-05	-0.331286	-0.887974	-0.76736	0.476694	0.273165	0.334435
H2-D1	0	0.74081	0.187158	3.9582	1	0.000123359	0.00127301	7.55175e-05	0.442088	1.0702	0.665535	0.36923	0.326847	0.290466
Paxbp1	0	0.718884	0.160517	4.47856	1	0.0012038	0.000166263	7.5147e-06	0.759553	0.715222	0.687231	0.297474	0.260903	0.279289
Garnl3	0	0.713542	0.148356	4.80968	1	0.00263954	4.45968e-05	1.51175e-06	0.798041	0.835912	0.552975	0.269226	0.268853	0.236996
Meg3	0.259699	-0.703841	0.180389	-3.90179	0.73724	0.00581207	0.00135207	9.54854e-05	-0.548693	-0.509058	-1.07036	0.195088	0.146237	0.18057
Ift57	0	-0.674874	0.167275	-4.03452	1	0.000122046	0.00098827	5.47137e-05	-0.663132	-0.740484	-0.574287	0.422072	0.231687	0.294937
Bag1	0	-0.64086	0.188343	-3.40262	0.701002	2.15044e-05	0.008045	0.000667426	-0.744593	-0.844496	-0.294689	0.408847	0.278922	0.326964
Nptn	0	0.521663	0.0961429	5.42591	0.907296	0.00040681	2.2679e-06	5.76585e-08	0.583643	0.429144	0.564402	0.212236	0.163644	0.143382
Car8	0.0776353	0.504206	0.0696629	7.2378	1	0.00329399	2.69087e-11	4.5608e-13	0.377318	0.5059	0.618631	0.0963575	0.0916013	0.0893266
Gabbr2	0	-0.497232	0.146492	-3.39427	1	0.000996141	0.008045	0.000688129	-0.723458	-0.298667	-0.544145	0.268004	0.228963	0.271155
Icmt	0	0.465959	0.0927986	5.02118	1	0.000105087	1.81795e-05	5.13546e-07	0.504488	0.546806	0.374071	0.205036	0.151077	0.143558
Sptan1	0	0.457462	0.0994665	4.59916	1	0.000769508	0.000100111	4.24198e-06	0.306769	0.514188	0.508224	0.193612	0.15653	0.172555
Inpp5a	0.0945753	0.444214	0.109202	4.06781	1	0.00112243	0.000933342	4.74581e-05	0.405583	0.672791	0.297439	0.193436	0.169361	0.138051
Prkcg	0	0.418155	0.118019	3.54312	1	0.000718195	0.00499934	0.000395428	0.331838	0.525154	0.398183	0.225819	0.215468	0.18064
Calm2	0.107389	0.413342	0.0869871	4.75176	1	0.000642385	5.09886e-05	2.0165e-06	0.228955	0.415898	0.532083	0.131396	0.104679	0.0857167
Homer3	0.0742052	0.401594	0.102214	3.92897	1	0.000439093	0.00131303	8.53102e-05	0.171117	0.47337	0.491897	0.185054	0.163653	0.140546
