## Supplemental Table 3 for "Cell type-specific inference of differential expression in spatial transcriptomics"

### Sheet: Astrocytes
	Z_score	log_fc	conv	d	p_val

### Sheet: Endothelial
	Z_score	log_fc	conv	d	p_val

### Sheet: Excitatory
	Z_score	log_fc	conv	d	p_val
Cd24a	9.40574	-1.67708	TRUE	1.16245e-07	0
Gabra1	11.8028	1.44735	TRUE	3.59823e-13	0
Syt2	9.37293	2.91509	TRUE	8.80962e-14	0
Man1a	7.54351	1.51195	TRUE	-1.51923e-12	4.57412e-14
Pgr	5.8957	-0.796718	TRUE	-3.6815e-13	3.73089e-09
Gpr165	5.3349	0.576624	TRUE	3.97225e-10	9.55952e-08
Ar	5.07632	0.605769	TRUE	-3.82718e-11	3.84819e-07
Galr1	4.82128	1.13532	TRUE	-3.30705e-07	1.42639e-06
Rnd3	4.81577	0.618185	TRUE	-3.63931e-13	1.46633e-06
Irs4	4.66476	-0.695748	TRUE	-3.4956e-07	3.0897e-06
Amigo2	4.59104	-0.642748	TRUE	-4.03305e-07	4.41045e-06
Glra3	4.43157	0.61947	TRUE	-0.00049331	9.35513e-06
Crhr2	4.28268	1.04151	TRUE	-5.06908e-09	1.84659e-05
Bdnf	4.23883	-0.637216	TRUE	2.53947e-07	2.24686e-05
Cckar	4.14657	0.607976	TRUE	5.5123e-06	3.37487e-05
Ebf3	3.91189	1.55102	TRUE	2.33946e-06	9.15769e-05
Rxfp1	3.8194	-1.19513	TRUE	3.17246e-14	0.000133775
Npy2r	3.48954	-0.684607	TRUE	-1.15391e-06	0.000483855
Prlr	3.38485	-0.453381	TRUE	-2.46539e-06	0.000712169

### Sheet: Immature oligodendrocyte
	Z_score	log_fc	conv	d	p_val

### Sheet: Inhibitory
	Z_score	log_fc	conv	d	p_val
Ano3	8.39162	1.40567	TRUE	1.62495e-13	0
Irs4	13.1257	-1.5559	TRUE	-1.02718e-06	0
Oprk1	8.82488	-1.25409	TRUE	-5.71598e-12	0
Slc18a2	19.8004	-4.25444	TRUE	-1.56784e-09	0
Sp9	10.0993	1.99803	TRUE	1.05638e-13	0
Syt2	9.11572	2.65526	TRUE	3.16552e-14	0
Crhr2	7.88273	1.67924	TRUE	3.56075e-11	3.10862e-15
Pgr	7.77326	-0.844621	TRUE	-2.36366e-13	7.54952e-15
Crhr1	7.55795	1.14678	TRUE	3.58827e-09	4.08562e-14
Oxtr	7.36812	1.66768	TRUE	4.76223e-11	1.72973e-13
Amigo2	7.1069	-0.784309	TRUE	3.58553e-09	1.18683e-12
Baiap2	7.08592	0.594276	TRUE	-2.89667e-10	1.38134e-12
Col25a1	7.08195	1.0882	TRUE	4.09639e-08	1.42131e-12
Slc17a8	7.05342	-2.06308	TRUE	-7.803e-07	1.74571e-12
Npy2r	6.61232	-0.961728	TRUE	6.02957e-08	3.78348e-11
Egr2	6.51578	-1.16289	TRUE	-1.11951e-08	7.23119e-11
Calcr	6.33132	-1.60653	TRUE	-2.27241e-08	2.43079e-10
Cpne5	6.18571	0.688156	TRUE	-1.69985e-09	6.1822e-10
Gem	6.07176	-0.94792	TRUE	-1.74305e-14	1.2652e-09
Man1a	5.59447	0.914533	TRUE	-2.0435e-13	2.21291e-08
Glra3	5.26634	0.610893	TRUE	-0.000116879	1.39168e-07
Isl1	5.19773	-0.997821	TRUE	-4.73965e-09	2.01737e-07
Gad1	5.07945	0.553024	TRUE	-4.60352e-07	3.78539e-07
Cyp19a1	4.89014	0.876875	TRUE	3.08775e-11	1.00763e-06
Ar	4.70985	0.435341	TRUE	-3.86247e-13	2.47901e-06
Tacr1	4.41731	0.841737	TRUE	4.77825e-11	9.99369e-06
Gabra1	4.2924	0.430023	TRUE	-3.03257e-13	1.76749e-05
Ntng1	4.28571	-0.719621	TRUE	3.03707e-09	1.82153e-05
Cckar	4.23697	0.516485	TRUE	-5.1799e-09	2.26557e-05
Avpr2	3.9193	-0.556815	TRUE	4.82277e-07	8.8807e-05
Coch	3.9066	-0.702239	TRUE	-2.86246e-07	9.36026e-05
Crhbp	3.72776	1.00107	TRUE	2.3436e-09	0.000193187
Oprd1	3.54292	0.499088	TRUE	-6.90914e-08	0.000395729
Necab1	3.46485	0.612731	TRUE	1.29329e-13	0.000530536

### Sheet: Mature oligodendrocyte
	Z_score	log_fc	conv	d	p_val
Man1a	4.32464	-1.48437	TRUE	1.70142e-13	1.52778e-05
Etv1	4.00819	1.11338	TRUE	-2.10844e-11	6.11856e-05
