## Supplemental Table 4 for "Cell type-specific inference of differential expression in spatial transcriptomics"

### Sheet: Astrocytes
	Z_score	log_fc	conv	d	p_val

### Sheet: Endothelial
	Z_score	log_fc	conv	d	p_val

### Sheet: Excitatory
	Z_score	log_fc	conv	d	p_val
Ebf3	7.97811	-14.2511	TRUE	-1.11475e-09	1.55431e-15
Ntsr1	5.40573	-5.58652	TRUE	2.31487e-08	6.45464e-08
Htr2c	4.95618	3.60728	TRUE	9.10383e-15	7.18921e-07
Gabra1	4.83166	-2.29385	TRUE	-7.14537e-09	1.35402e-06
Greb1	4.14263	4.40266	TRUE	1.525e-08	3.43351e-05
Glra3	4.11408	-2.2401	TRUE	-1.74477e-06	3.88726e-05
Dgkk	3.88424	2.63897	TRUE	3.03646e-14	0.00010265
Nos1	3.77929	2.21527	TRUE	2.77596e-09	0.000157278

### Sheet: Immature oligodendrocyte
	Z_score	log_fc	conv	d	p_val

### Sheet: Inhibitory
	Z_score	log_fc	conv	d	p_val
Htr2c	7.06177	4.23815	TRUE	-1.108e-13	1.64402e-12
Calcr	6.85778	-7.34579	TRUE	-2.11655e-07	6.99374e-12
Egr2	5.66771	3.90204	TRUE	-0.000406347	1.44719e-08
Brs3	5.42299	-5.03426	TRUE	-1.68882e-09	5.86102e-08
Baiap2	4.64194	1.61601	TRUE	3.04479e-13	3.4515e-06
Syt4	4.20709	-1.11064	TRUE	-5.13194e-06	2.58685e-05
Pak3	4.13643	-0.883844	TRUE	-2.38551e-06	3.52746e-05
Creb3l1	4.06527	2.07301	TRUE	-3.39515e-09	4.79759e-05
Arhgap36	3.8409	-2.40856	TRUE	-3.38385e-06	0.000122585
Slc18a2	3.8402	3.32017	TRUE	-1.05545e-08	0.000122933
Oprd1	3.82413	2.233	TRUE	-1.0153e-13	0.000131235
Rgs2	3.48876	-1.45086	TRUE	1.85819e-07	0.000485272
Crhbp	3.48681	-4.1151	TRUE	-1.8647e-06	0.000488814
Gda	3.46379	2.01225	TRUE	-2.55264e-09	0.000532619
Oxtr	3.36977	3.12095	TRUE	-3.08149e-11	0.000752313
Esr1	3.34099	-2.53419	TRUE	7.43849e-14	0.000834788
Cpne5	3.32115	1.52939	TRUE	-7.60938e-09	0.000896487

### Sheet: Mature oligodendrocyte
	Z_score	log_fc	conv	d	p_val
