## Supplemental Table 5 for "Cell type-specific inference of differential expression in spatial transcriptomics"

### Sheet: Astrocyte_cell_type_genes
	sig_p	mean_est	sd_est	Z_est	ct_prop	expr	q_val	p	mean 1	mean 2	mean 3	mean 4	sd 1	sd 2	sd 3	sd 4
Gfap	0.296545	0.935299	0.161012	5.80889	1	0.000432667	2.28442e-06	6.28884e-09	0.646142	1.17684	1.23582	0.653799	0.135004	0.115326	0.114169	0.136945
Etnppl	0	-0.8071	0.19033	-4.24052	1	0.000100492	0.00231442	2.23e-05	-0.828317	-0.8975	-0.75804	-0.783338	0.457809	0.405053	0.31528	0.386961
Nnat	0	-0.79999	0.0977887	-8.1808	1	0.00116062	3.22631e-13	2.22045e-16	-0.840012	-0.911648	-0.772399	-0.701645	0.243376	0.198925	0.16367	0.199643
Ifi27	0	0.706446	0.139725	5.05597	0.714522	8.69766e-05	7.77731e-05	4.28207e-07	0.837524	0.876287	0.511033	0.681558	0.294682	0.298793	0.251197	0.281086
Daam2	0	0.677869	0.15445	4.38893	0.91434	9.05839e-05	0.00127319	1.13912e-05	0.795113	0.520015	0.581333	0.847282	0.323201	0.330716	0.271414	0.322256
2310022B05Rik	0.219353	-0.62171	0.15563	-3.9948	1	0.000636954	0.00574836	6.47478e-05	-1.04499	-0.747509	-0.407189	-0.383243	0.260675	0.215686	0.18173	0.232656
Mfap3l	0	0.611737	0.157265	3.88986	1	0.000193699	0.00767052	0.000100303	0.651664	0.670649	0.590764	0.490057	0.327394	0.281111	0.298941	0.371156
Pfkp	0	0.599106	0.107516	5.57226	0.61826	0.000114249	6.08931e-06	2.51451e-08	0.658792	0.775988	0.539645	0.408103	0.243097	0.209511	0.18365	0.241435
C4b	0.0834448	0.587251	0.132886	4.41922	1	8.96585e-05	0.00119944	9.90589e-06	0.249858	0.880028	0.67218	0.487783	0.2858	0.253024	0.243114	0.234634
Pbxip1	0	0.46958	0.119455	3.93102	1	0.000444123	0.00682788	8.45849e-05	0.19897	0.714249	0.410737	0.521926	0.270631	0.239491	0.206318	0.254008
Slc6a11	0	-0.468527	0.104396	-4.48797	1	0.000383253	0.000949797	7.19048e-06	-0.456505	-0.455374	-0.509894	-0.439541	0.231147	0.194763	0.191187	0.227517
Sox2	0	-0.453229	0.109178	-4.1513	1	0.000893742	0.00320234	3.30592e-05	-0.209495	-0.479272	-0.698486	-0.354766	0.223707	0.211374	0.202566	0.241404
Mgll	0	0.450112	0.0790938	5.69086	1	0.00107351	3.67328e-06	1.26403e-08	0.604098	0.415151	0.377277	0.40795	0.157885	0.155129	0.146543	0.177852
Zc3h7b	0	0.433947	0.113424	3.82588	1	6.167e-05	0.00946678	0.000130307	0.544702	0.448494	0.203225	0.588274	0.226893	0.236205	0.211056	0.236146
Mt2	0.113048	0.412059	0.0787649	5.23151	1	0.00655912	3.48984e-05	1.68127e-07	0.457554	0.604835	0.249463	0.317395	0.109924	0.103178	0.113429	0.112578

### Sheet: CA1_cell_type_genes
	sig_p	mean_est	sd_est	Z_est	ct_prop	expr	q_val	p	mean 1	mean 2	mean 3	mean 4	sd 1	sd 2	sd 3	sd 4
Tshz2	1.07638	2.96098	0.63171	4.68724	1	0.000226909	0.000125765	2.7691e-06	4.57466	2.42879	3.34506	1.628	0.737831	0.532981	0.684833	0.691133
Etv1	0.235631	1.93032	0.174912	11.036	1	0.000245137	0	0	1.63192	2.30233	2.15389	1.63058	0.253187	0.259037	0.256814	0.265392
Fut9	0.62144	1.29361	0.363475	3.55902	0.678972	0.000432725	0.00772976	0.000372244	0.238633	1.90656	1.61851	1.31579	0.422268	0.32147	0.425723	0.340092
Elavl4	0	1.21422	0.160853	7.5486	0.608629	0.000445203	1.78937e-11	4.39648e-14	1.20354	1.10946	0.868858	1.50663	0.315275	0.311222	0.391932	0.291675
Rell2	0	1.15567	0.200454	5.76526	0.797815	6.65762e-05	7.90063e-07	8.15298e-09	0.786522	1.10653	1.52234	1.24744	0.386124	0.417592	0.412492	0.390196
Kcnab1	0.40396	-1.04619	0.263567	-3.96936	0.979378	0.000113876	0.00203683	7.20648e-05	-1.05397	-1.75817	-0.474483	-0.979341	0.3112	0.373792	0.321107	0.350878
Nefm	0.158008	1.00976	0.137356	7.3514	0.941431	0.000948213	6.64988e-11	1.96065e-13	1.16577	1.22605	0.991975	0.614275	0.206662	0.226114	0.232727	0.235301
Nr4a2	0.307107	0.923024	0.216067	4.27194	1	0.00019547	0.000625943	1.93781e-05	0.53979	1.53218	0.761626	0.7726	0.296681	0.269484	0.346616	0.3082
Ccnd1	0	-0.914878	0.182571	-5.01109	0.570648	0.000213102	3.0595e-05	5.41238e-07	-0.741131	-1.26039	-0.928218	-0.82522	0.32987	0.400502	0.370674	0.370148
Rit2	0.11604	0.906924	0.159341	5.69172	0.523607	8.93952e-05	1.06642e-06	1.25769e-08	1.08605	1.16104	0.832033	0.450723	0.28136	0.279212	0.317346	0.314596
1110008P14Rik	0.325258	0.897638	0.235038	3.81912	0.80371	0.000110129	0.00344987	0.000133926	0.913655	0.230406	1.33758	1.05859	0.322095	0.362951	0.338789	0.335074
Syt17	0.192101	-0.867423	0.199007	-4.35876	0.735022	3.5045e-05	0.000458923	1.30799e-05	-0.473079	-1.24256	-1.23132	-0.63696	0.32454	0.36918	0.366254	0.338576
Arhgap32	0.216731	0.864935	0.186139	4.64672	1	0.000173879	0.000146022	3.3725e-06	0.664574	0.64451	0.681324	1.4116	0.324094	0.276143	0.332364	0.284534
Arhgap39	0	-0.861164	0.214545	-4.01391	0.866127	8.26879e-05	0.00173615	5.97202e-05	-0.676643	-1.06471	-0.585176	-1.17705	0.441029	0.404118	0.405356	0.478102
Hlf	0	0.842556	0.125164	6.73162	0.562309	0.000294465	2.84544e-09	1.6779e-11	1.02387	0.686029	0.928255	0.703244	0.221225	0.240445	0.292001	0.263757
Gprin1	0	-0.814448	0.164692	-4.94528	0.807446	0.000127549	3.96738e-05	7.60333e-07	-0.69823	-1.04479	-0.62924	-0.914317	0.328855	0.316096	0.30879	0.374612
Kif5a	0	0.779026	0.108103	7.20635	0.69175	0.000419207	1.29935e-10	5.74651e-13	0.746232	0.726853	0.559802	1.0332	0.209297	0.220291	0.230811	0.206879
Arhgef28	0	-0.769924	0.16429	-4.68636	1	0.00017933	0.000125765	2.78104e-06	-0.90832	-0.953854	-0.503021	-0.630959	0.319421	0.304856	0.35002	0.34657
Meg3	0.162959	0.762101	0.118866	6.41144	0.931045	0.00762952	1.95571e-08	1.44156e-10	0.773486	0.440169	1.00264	0.857907	0.165197	0.171873	0.195526	0.161977
Cend1	0.102396	0.714568	0.11616	6.15157	0.631286	0.00025856	8.67337e-08	7.67178e-10	0.438645	0.630286	0.745459	0.996785	0.215491	0.20517	0.22411	0.192391
Psd	0.15616	-0.67614	0.144534	-4.67806	0.795806	0.000234383	0.00012812	2.89607e-06	-0.866602	-0.839119	-0.256792	-0.799856	0.232393	0.24993	0.225325	0.269744
B3gat1	0	-0.668145	0.150088	-4.45168	1	0.000150976	0.000315241	8.52002e-06	-0.610891	-0.364757	-0.977837	-0.765884	0.292883	0.285571	0.298001	0.329482
Sphkap	0	-0.664014	0.161933	-4.10055	0.712918	0.000190233	0.00127087	4.12176e-05	-0.86661	-0.641352	-0.56562	-0.606592	0.339811	0.308502	0.309686	0.342169
Ddn	0.1074	-0.661912	0.11578	-5.71698	0.585577	0.00027958	9.59425e-07	1.08436e-08	-0.451169	-0.945987	-0.783906	-0.510454	0.185315	0.215652	0.205477	0.217705
Tubb3	0	0.654325	0.0860152	7.60708	0.675304	0.000256214	1.42336e-11	2.79776e-14	0.569365	0.731303	0.594561	0.710324	0.17019	0.174443	0.184747	0.161217
Cycs	0	0.653491	0.179859	3.63336	0.903305	4.81259e-05	0.0061881	0.000279757	0.752257	0.728981	0.476708	0.658778	0.372222	0.359133	0.362908	0.346089
Arl15	0.0275583	-0.645708	0.150702	-4.28466	1	7.39069e-05	0.000610569	1.83021e-05	-0.56006	-0.969402	-0.280587	-0.821209	0.277792	0.30507	0.300022	0.322854
Klhl2	0	-0.642771	0.128046	-5.01983	0.517533	0.000164498	3.00691e-05	5.17159e-07	-0.63118	-0.497811	-0.782783	-0.679361	0.253578	0.242909	0.254679	0.276563
Cacnb4	0	0.634488	0.137698	4.60781	0.634296	0.000336958	0.000172524	4.06937e-06	0.467427	0.854542	0.360615	0.774033	0.279696	0.25362	0.296835	0.276695
Sowaha	0	-0.623985	0.153708	-4.05954	0.582508	0.000201524	0.00147149	4.91703e-05	-0.581912	-0.872001	-0.569252	-0.451716	0.282936	0.305484	0.31813	0.329022
R3hdm2	0.0326546	0.600283	0.15847	3.788	1	0.000177751	0.00372344	0.000151865	0.316644	0.594324	0.398515	1.03412	0.314763	0.288857	0.35843	0.310156
Snn	0	-0.596021	0.130664	-4.56149	0.546726	0.00012138	0.000206718	5.07907e-06	-0.732212	-0.499282	-0.546246	-0.623754	0.269913	0.257566	0.250332	0.269049
Tmem158	0	-0.590987	0.157304	-3.75698	1	0.000144371	0.0041664	0.000171979	-0.429757	-0.785842	-0.795358	-0.429652	0.291258	0.316862	0.350837	0.308014
Thra	0.107261	-0.587764	0.0981219	-5.99014	0.922363	0.000696774	2.24554e-07	2.09658e-09	-0.315813	-0.691526	-0.766176	-0.601008	0.152538	0.168325	0.157367	0.181854
Iqgap2	0	-0.586809	0.12969	-4.52469	0.849903	0.000308052	0.000236698	6.0483e-06	-0.39134	-0.89748	-0.589276	-0.463068	0.245108	0.249268	0.284485	0.263897
Ktn1	0	0.583732	0.157357	3.7096	0.652023	0.000419472	0.00485556	0.000207584	0.522316	0.649771	0.354482	0.717544	0.317732	0.302012	0.364863	0.288616
Dlg4	0	-0.580111	0.155861	-3.72197	0.912164	0.000119475	0.00467752	0.000197674	-0.592369	-0.689858	-0.613435	-0.429494	0.311431	0.306546	0.3242	0.305733
Nap1l1	0	0.578338	0.130663	4.42616	0.952945	0.000205805	0.000342466	9.59241e-06	0.685373	0.609265	0.697931	0.285578	0.238723	0.261815	0.276078	0.274037
Ppp3ca	0.128565	-0.567081	0.0734758	-7.71794	0.925468	0.0074458	7.98287e-12	1.17684e-14	-0.391054	-0.748786	-0.589617	-0.548668	0.0647339	0.0727824	0.0749455	0.0721986
Nell2	0	-0.566892	0.10233	-5.53986	0.747245	0.000731873	2.36935e-06	3.02718e-08	-0.457581	-0.5229	-0.557846	-0.756353	0.202989	0.199822	0.199339	0.21812
Zeb2	0	-0.55798	0.108036	-5.16475	0.960928	0.000695539	1.58051e-05	2.40765e-07	-0.499787	-0.570372	-0.372061	-0.833418	0.202965	0.20351	0.224568	0.239546
Jph4	0	-0.552351	0.103961	-5.31304	0.863339	0.000335929	7.3925e-06	1.0781e-07	-0.515747	-0.587529	-0.461763	-0.665625	0.194378	0.200421	0.211217	0.230958
Pnkd	0	0.547218	0.142057	3.8521	0.817735	0.000100194	0.003095	0.000117108	0.627534	0.795325	0.382475	0.306841	0.272964	0.269268	0.294813	0.303803
Map4	0	-0.54565	0.0749597	-7.27924	1	0.000446762	8.54017e-11	3.35731e-13	-0.48293	-0.551115	-0.625403	-0.530467	0.143458	0.146755	0.153045	0.157616
Neurod6	0.0481584	-0.544011	0.0823328	-6.60746	0.692633	0.00063734	5.68305e-09	3.90972e-11	-0.417514	-0.484229	-0.555637	-0.799324	0.143588	0.149237	0.165475	0.177417
Arhgap12	0	-0.527858	0.136976	-3.85365	1	0.000129308	0.003095	0.000116368	-0.618217	-0.721335	-0.410959	-0.309622	0.262213	0.268948	0.264239	0.307048
Wipf3	0.144516	-0.525645	0.109856	-4.78485	0.817158	0.000424019	8.49297e-05	1.71111e-06	-0.442944	-0.58867	-0.303019	-0.819219	0.157671	0.158489	0.160207	0.188023
Crym	0.247892	-0.517446	0.143355	-3.60955	1	0.000579439	0.00664028	0.000306725	-0.46496	-0.771781	-0.139324	-0.708103	0.136819	0.152967	0.140927	0.145514
Phyhip	0.0779183	-0.514717	0.1272	-4.04651	0.89613	0.000382765	0.00153326	5.19877e-05	-0.367854	-0.887448	-0.323012	-0.491851	0.223258	0.238509	0.23995	0.273972
Eps15	0	-0.512729	0.11544	-4.44153	0.606425	0.000156504	0.000324594	8.93231e-06	-0.466068	-0.530799	-0.551571	-0.500211	0.225924	0.222203	0.227915	0.250449
Kcnb1	0	0.505687	0.131999	3.83099	1	0.000153946	0.00332986	0.000127631	0.493762	0.670838	0.599563	0.222632	0.268925	0.239536	0.283651	0.27009
Cck	0.116203	-0.503589	0.0989206	-5.09084	1	0.00100768	2.19828e-05	3.56478e-07	-0.272769	-0.754046	-0.548076	-0.478773	0.148393	0.164962	0.174696	0.154453
Camkv	0.046759	-0.498712	0.0751082	-6.63992	1	0.000579618	4.91294e-09	3.13849e-11	-0.660161	-0.561384	-0.307549	-0.46264	0.138729	0.144622	0.14025	0.147887
Fkbp2	0	0.497387	0.12411	4.00763	0.572235	0.000220081	0.00175783	6.13298e-05	0.493659	0.611404	0.324906	0.548882	0.228544	0.262825	0.264934	0.242162
Pgm2l1	0	0.494718	0.0851427	5.81046	0.753054	0.00106807	6.3391e-07	6.23007e-09	0.472998	0.579559	0.389334	0.512587	0.170667	0.160255	0.182183	0.170139
Fkbp1a	0.170528	-0.491771	0.1039	-4.73313	0.939117	0.000661358	0.00010463	2.21085e-06	-0.379132	-0.686269	-0.265025	-0.659023	0.107961	0.121579	0.11638	0.129374
Cadps2	0	0.489669	0.129013	3.79549	0.857837	0.000137716	0.00370194	0.00014735	0.460615	0.830581	0.27878	0.309238	0.254394	0.242495	0.289047	0.252755
Gaa	0	-0.479362	0.133281	-3.59663	0.775302	0.000376308	0.00690542	0.000322366	-0.114986	-0.559861	-0.681824	-0.652889	0.247471	0.261184	0.276554	0.285928
Bhlhe40	0	0.479159	0.128284	3.73513	1	0.000120701	0.00449175	0.000187616	0.737734	0.489686	0.155947	0.438266	0.235901	0.245116	0.274295	0.278855
Camk2a	0.191689	-0.47738	0.128945	-3.70221	0.587754	0.00107862	0.00494249	0.000213729	-0.309748	-0.850676	-0.461387	-0.298036	0.161438	0.177165	0.169978	0.18204
Pea15a	0	-0.475352	0.110578	-4.29881	0.772539	0.000369355	0.000582401	1.71715e-05	-0.297705	-0.446667	-0.753612	-0.483864	0.203764	0.203389	0.239909	0.248832
Rbbp7	0	-0.467149	0.108374	-4.31052	0.507458	0.000129084	0.000561768	1.62871e-05	-0.508279	-0.372315	-0.742941	-0.247353	0.207112	0.20679	0.22593	0.2303
Sec14l1	0	0.453561	0.12629	3.59143	1	0.000177388	0.00697137	0.000328871	0.302557	0.664671	0.556361	0.260601	0.233107	0.238525	0.264604	0.283554
Snhg11	0.0785026	0.450338	0.0947029	4.75527	0.714876	0.00152215	9.60244e-05	1.98183e-06	0.356023	0.272571	0.708217	0.499364	0.171393	0.172834	0.191844	0.157362
Scn3b	0	-0.449492	0.121874	-3.68816	0.844276	0.00018826	0.00516484	0.000225882	-0.413608	-0.412114	-0.545883	-0.436466	0.242007	0.232484	0.252378	0.24962
Map1b	0.0775304	0.444903	0.0722565	6.15727	0.759067	0.00460332	8.67337e-08	7.40102e-10	0.469343	0.611112	0.410352	0.261289	0.11819	0.114983	0.129202	0.126472
Trim2	0	-0.443487	0.0772883	-5.73809	1	0.0013837	8.85682e-07	9.57494e-09	-0.279062	-0.472491	-0.447648	-0.598567	0.150115	0.160166	0.148233	0.161084
Ppp3r1	0.0878097	-0.434747	0.0700741	-6.2041	0.856815	0.00100565	6.99661e-08	5.50102e-10	-0.314878	-0.489044	-0.342901	-0.618537	0.100257	0.10461	0.113459	0.120138
Arl6ip1	0.0691028	0.430626	0.0839487	5.12963	0.881781	0.000808577	1.84619e-05	2.9031e-07	0.212287	0.407796	0.506985	0.606813	0.146385	0.157214	0.162664	0.147216
Cacna1e	0	-0.425958	0.112323	-3.79227	1	0.000519087	0.00370466	0.000149279	-0.364434	-0.589658	-0.255816	-0.480828	0.214855	0.21087	0.229415	0.249143
Ndrg4	0	0.423507	0.0604044	7.01119	0.622305	0.00104246	4.8087e-10	2.363e-12	0.370624	0.527165	0.430019	0.355757	0.11767	0.11562	0.126073	0.124875
Hpcal4	0	-0.421737	0.103606	-4.07057	0.870632	0.000478221	0.00142445	4.68983e-05	-0.223193	-0.55312	-0.547328	-0.416188	0.186352	0.208095	0.212204	0.229032
Ncdn	0	-0.413405	0.0483842	-8.5442	0.606105	0.00128169	0	0	-0.387887	-0.4611	-0.392319	-0.410678	0.0932322	0.0940226	0.097859	0.102828
Uqcrc1	0	0.405742	0.103293	3.92809	0.598294	0.000191607	0.00235468	8.56247e-05	0.526675	0.394658	0.518608	0.188663	0.202234	0.201711	0.21682	0.206609
Itpka	0	-0.400121	0.0801221	-4.99389	1	0.000440516	3.16903e-05	5.9176e-07	-0.526364	-0.329146	-0.267274	-0.517259	0.161366	0.148271	0.157793	0.177554

### Sheet: CA3_cell_type_genes
	sig_p	mean_est	sd_est	Z_est	ct_prop	expr	q_val	p	mean 1	mean 2	mean 3	mean 4	sd 1	sd 2	sd 3	sd 4
Pcdh17	0	-2.99915	0.420887	-7.12578	0.511769	0.00021221	3.26009e-10	1.03495e-12	-4.26356	-4.23879	-2.26637	-3.08616	1.31992	2.79514	0.789701	0.547211
Crym	0.660218	-1.93179	0.367831	-5.25182	0.80075	0.000463986	1.35541e-05	1.50601e-07	-2.98665	-2.12352	-1.58965	-1.26183	0.327566	0.597203	0.19974	0.146545
Tbc1d9b	0	-1.84778	0.466206	-3.96345	1	6.02174e-05	0.00379238	7.3875e-05	-0.908608	-3.24451	-1.2644	-2.7014	1.08692	2.11265	0.753411	0.751925
Gda	0.243495	-1.71431	0.243016	-7.05429	0.520084	0.00040071	4.68405e-10	1.73483e-12	-2.72695	-2.78077	-1.58524	-1.38175	0.569318	1.1998	0.334405	0.262096
Epha7	0	1.63888	0.189355	8.65504	0.779941	0.000226508	0	0	1.52993	0.980391	1.77548	1.81207	0.393003	0.55307	0.358488	0.310613
Lmo4	0.301918	1.43236	0.184243	7.77431	1	0.000658675	3.56715e-12	7.54952e-15	1.82453	0.913231	1.45726	1.38035	0.196131	0.309413	0.189725	0.161534
Lrrn3	0	1.41916	0.256642	5.5297	0.710331	8.1421e-05	3.51578e-06	3.20771e-08	1.43826	1.43296	0.849787	1.80816	0.543138	0.930571	0.476616	0.400457
Nol4l	0	1.4083	0.350496	4.018	1	2.98128e-05	0.00329386	5.86934e-05	2.05197	1.34498	0.707925	1.66104	0.75021	1.02613	0.623489	0.593262
Scn3b	0.21609	1.25402	0.235503	5.32485	0.598686	0.000133498	9.54799e-06	1.01037e-07	1.17304	2.1218	1.25297	0.987295	0.450437	0.610743	0.385224	0.326781
Myo5b	0	-1.23373	0.187365	-6.5846	1	0.000172901	8.62028e-09	4.561e-11	-1.30748	-1.14863	-1.32894	-1.15426	0.46613	0.768059	0.333773	0.275121
Cck	0	1.22117	0.126597	9.64611	0.690749	0.000696052	0	0	1.546	1.44595	0.996755	1.09713	0.252106	0.395086	0.253854	0.20106
Xpot	0	1.20455	0.32248	3.73527	1	7.51106e-05	0.00843822	0.000187516	1.42475	0.00733347	1.05142	1.3863	0.705097	1.34524	0.56126	0.507836
Trnp1	0	-1.14095	0.19864	-5.74381	1	0.000175492	1.2497e-06	9.25704e-09	-1.02357	-0.655879	-1.39358	-1.07997	0.498676	0.837476	0.363234	0.284934
Ehd3	0	-1.10926	0.276638	-4.00979	0.587864	0.000235176	0.00329386	6.07727e-05	-1.06974	-0.0365862	-0.758279	-1.50704	0.779845	1.21665	0.463499	0.405143
Kcnip2	0.161142	-1.0715	0.247996	-4.32063	1	0.000300899	0.00101398	1.55585e-05	-0.822482	-2.19239	-1.06064	-1.00753	0.548502	0.925732	0.41828	0.33922
Ap1s1	0	-1.05249	0.153081	-6.87534	1	0.000334126	1.29863e-09	6.18394e-12	-1.21949	-0.86791	-1.2399	-0.89384	0.387937	0.659497	0.272343	0.222239
Slc8a2	0.174548	1.04155	0.202539	5.14248	0.70008	0.00013157	2.2858e-05	2.71131e-07	0.923213	0.267373	1.06704	1.32288	0.383177	0.59233	0.330013	0.285302
Cpne7	0	-1.01075	0.163775	-6.17156	1	0.000538791	1.06501e-07	6.76198e-10	-1.18524	-0.682625	-1.50253	-0.746004	0.465433	0.786185	0.308574	0.220616
Sms	0	-0.996127	0.220875	-4.50992	1	0.000220233	0.000453969	6.48528e-06	-1.73822	-0.946978	-1.33565	-0.573803	0.569166	0.899678	0.406908	0.314101
Kcnab1	0	0.994827	0.269301	3.69411	0.626064	7.2795e-05	0.00947815	0.000220655	1.52983	0.104436	0.916864	0.887721	0.533677	0.945014	0.541364	0.417181
Bcl7a	0	0.911856	0.237515	3.83914	0.852505	0.000137853	0.00614073	0.000123464	0.529061	-0.327051	1.16956	1.00642	0.54615	1.15065	0.418539	0.355564
Cplx1	0.100992	-0.889415	0.158866	-5.59853	0.603449	0.000487758	2.5536e-06	2.16178e-08	-0.943381	-1.61949	-1.11434	-0.610432	0.38594	0.637242	0.258604	0.213244
Hint1	0	-0.867884	0.149029	-5.8236	0.626711	0.000297558	8.37321e-07	5.75935e-09	-1.39395	-0.952876	-1.22343	-0.514078	0.373851	0.678007	0.285864	0.206468
Pcsk2	0	0.847003	0.150364	5.63302	1	0.000519973	2.23116e-06	1.77076e-08	0.922228	1.10525	1.01969	0.608237	0.315194	0.510423	0.273704	0.2427
Dkk3	0	0.824959	0.117493	7.02136	0.900372	0.00049354	5.19072e-10	2.19713e-12	0.906337	0.478474	0.953826	0.747782	0.244229	0.40287	0.211831	0.191642
Enc1	0.147171	0.822705	0.11264	7.30383	1	0.000953957	1.05755e-10	2.79776e-13	1.05097	0.469497	0.821136	0.792856	0.170005	0.271657	0.151211	0.129042
Lynx1	0	-0.779993	0.206088	-3.78476	1	0.000272687	0.00709229	0.000153854	-1.77275	-0.854178	-0.750244	-0.489163	0.529207	1.04312	0.367908	0.292763
Nefl	0.24591	-0.757071	0.167824	-4.5111	1	0.00165767	0.000453969	6.44923e-06	-0.99667	-0.220803	-0.962776	-0.619055	0.25688	0.404485	0.180667	0.142147
Ak5	0	0.726723	0.145331	5.00046	1	0.00042114	4.50395e-05	5.7193e-07	0.618724	0.799237	0.744243	0.745198	0.343498	0.505163	0.255831	0.225457
Mef2a	0.128173	0.721588	0.189659	3.80465	0.699242	0.000485621	0.00670969	0.000142004	1.30346	0.373886	0.717981	0.444156	0.367246	0.570423	0.325395	0.287551
App	0	0.686149	0.041839	16.3998	0.511032	0.00209862	0	0	0.737068	0.617613	0.653311	0.700999	0.0925722	0.139	0.0754544	0.066347
Cdk5r1	0	0.684463	0.127558	5.36589	0.87878	0.000548802	8.01261e-06	8.05501e-08	0.744484	0.575028	0.656473	0.700294	0.282555	0.437421	0.224205	0.204922
Malat1	0	0.665199	0.138437	4.80508	0.705985	0.00941945	0.000116946	1.54691e-06	0.509368	1.09382	0.841264	0.548915	0.315701	0.48197	0.266424	0.205183
Drap1	0.015633	-0.649141	0.150874	-4.30252	0.687607	0.000166646	0.00106385	1.68865e-05	-0.74065	-0.000574599	-0.895408	-0.541377	0.359991	0.595899	0.27339	0.222619
Sqstm1	0	0.610231	0.110506	5.52217	0.709418	0.000270188	3.51578e-06	3.34836e-08	0.761358	0.530738	0.590517	0.560506	0.238137	0.409509	0.205932	0.169729
Map2k1	0	0.530879	0.129385	4.1031	0.517637	0.000317688	0.00240771	4.07655e-05	0.460989	0.68401	0.666133	0.417765	0.284486	0.422138	0.229178	0.209757
Ppp3ca	0.19065	0.463821	0.111921	4.1442	1	0.00804543	0.002079	3.41e-05	0.430968	0.113683	0.626064	0.558933	0.118099	0.1782	0.0934455	0.0835096
Nsg1	0	-0.460759	0.120272	-3.83096	1	0.000375975	0.00618572	0.000127642	-0.501422	-0.325089	-0.581288	-0.384434	0.296452	0.469059	0.216111	0.177346

### Sheet: Denate_cell_type_genes
	sig_p	mean_est	sd_est	Z_est	ct_prop	expr	q_val	p	mean 1	mean 2	mean 3	mean 4	sd 1	sd 2	sd 3	sd 4

### Sheet: Interneuron_cell_type_genes
	sig_p	mean_est	sd_est	Z_est	ct_prop	expr	q_val	p	mean 1	mean 2	mean 3	mean 4	sd 1	sd 2	sd 3	sd 4

### Sheet: Microglia_Macrophages_cell_type
	sig_p	mean_est	sd_est	Z_est	ct_prop	expr	q_val	p	mean 1	mean 2	mean 3	mean 4	sd 1	sd 2	sd 3	sd 4
Syngr1	0	1.50707	0.179241	8.40807	0.821635	0.000394828	0	0	1.38838	1.89461	1.30927	1.46843	0.377219	0.365241	0.333674	0.362244
Ctsl	0.513995	1.35674	0.330848	4.10078	1	0.00139501	0.000741161	4.11756e-05	1.80055	1.46631	0.438355	1.8816	0.473913	0.413175	0.358614	0.425816
Tyrobp	0.307191	1.31617	0.204508	6.43578	1	0.00200638	4.05386e-09	1.22844e-10	0.717313	1.59682	1.48593	1.52101	0.248085	0.254582	0.256353	0.327053
H2-D1	0	1.30622	0.246793	5.29279	1	0.000392699	3.40738e-06	1.20463e-07	1.63467	1.10309	1.18716	1.42051	0.58691	0.472291	0.465884	0.475377
Npc2	0	1.25099	0.179041	6.98714	1	0.000758128	1.38863e-10	2.80531e-12	1.20132	1.35706	1.39802	1.02823	0.356842	0.375432	0.336965	0.366603
Cd63	0.340419	1.24402	0.251384	4.94867	0.516952	0.000505148	1.84939e-05	7.47229e-07	1.93804	1.31309	0.70592	1.20294	0.415207	0.363215	0.310024	0.402053
Ctsb	0	1.14259	0.115259	9.91323	1	0.00228875	0	0	1.17751	1.33016	1.09145	0.949052	0.237527	0.231849	0.203773	0.259373
Apoe*	0.0625184	1.09537	0.0895426	12.2329	0.250374	0.00694285	0	0	0.994111	1.28221	1.17685	0.88055	0.171111	0.167518	0.153323	0.18263
Ivns1abp	0.0626116	-1.04231	0.250792	-4.15607	1	0.000779039	0.00064105	3.23763e-05	-0.491358	-1.75072	-1.14733	-1.28809	0.408313	0.590052	0.500794	0.549219
P2ry12	0	-0.922009	0.139707	-6.59957	1	0.00371953	1.63295e-09	4.12361e-11	-0.925347	-1.07311	-0.597911	-1.14039	0.247513	0.275129	0.282665	0.329965
Ctsd	0.123304	0.899038	0.105218	8.54452	1	0.00627296	0	0	1.10532	1.02509	0.823283	0.635763	0.168127	0.178133	0.157564	0.179813
Malat1	0	-0.786328	0.213318	-3.68618	1	0.0133423	0.00309528	0.000227649	-0.702915	-1.36084	-0.491492	-0.878656	0.41247	0.515604	0.371202	0.443719
Ctsz	0.267605	0.772614	0.211003	3.66163	1	0.00103572	0.00309528	0.000250616	1.05963	1.21898	0.320219	0.527005	0.301431	0.347002	0.282573	0.388354
Eef1a1	0	0.749819	0.195825	3.82903	0.805738	0.000342761	0.00195942	0.000128649	0.716463	1.15035	0.521351	0.456933	0.400334	0.353254	0.373571	0.463308
Eef1b2	0	0.681209	0.185256	3.67713	1	0.000270172	0.00309528	0.000235875	0.275126	0.930406	0.728193	0.66611	0.421229	0.354581	0.33864	0.382695
Rps9	0	0.647056	0.179725	3.60025	1	0.000980944	0.00314731	0.00031791	0.105194	0.671842	0.68717	0.942677	0.464939	0.314332	0.317371	0.398931
Rps5	0.243302	0.596495	0.181205	3.29182	1	0.00075342	0.00831248	0.000995416	0.646206	1.03971	0.500094	0.162476	0.289079	0.256711	0.246265	0.285321
Grn	0	0.54675	0.160307	3.41065	1	0.00135562	0.00611051	0.000648084	0.356184	0.319475	0.664735	0.942129	0.313328	0.310293	0.306644	0.36023
Serinc3	0	-0.506068	0.139757	-3.62105	1	0.00227298	0.00309528	0.000293405	-0.364708	-0.754152	-0.354222	-0.693049	0.269594	0.285686	0.241612	0.352309
Ftl1	0	0.499803	0.151989	3.2884	1	1.33673e-05	0.00831248	0.00100757	0.567004	0.508934	0.256463	0.939168	0.302123	0.312558	0.254526	0.38747
Rpl4	0	0.496494	0.116371	4.26648	1	0.000661636	0.000436881	1.98582e-05	0.57541	0.66985	0.406093	0.328697	0.231667	0.236104	0.215026	0.252829
B2m	0	0.495405	0.128695	3.84946	1	0.00305777	0.00195322	0.000118377	0.536192	0.265383	0.733419	0.342542	0.245769	0.270624	0.235013	0.287926
Cx3cr1	0.108062	-0.472326	0.129957	-3.63446	1	0.00630902	0.00309528	0.00027856	-0.219871	-0.830473	-0.517307	-0.354161	0.241769	0.264397	0.203497	0.245944
Rps3	0.0709092	0.467564	0.129237	3.61788	1	0.000984343	0.00309528	0.000297022	0.835673	0.549126	0.289883	0.275235	0.268476	0.253734	0.208941	0.280379
Itm2b	0.18326	0.432423	0.131332	3.2926	1	0.00360588	0.00831248	0.000992644	0.739326	0.285524	0.168755	0.585664	0.196603	0.197031	0.16472	0.19647
*Apoe does not pass RCTDE's standard gene filters for Microglia (gene expression ratio in microglia is less than 50% expression in astrocytes)

### Sheet: Oligodendrocyte_cell_type_genes
	sig_p	mean_est	sd_est	Z_est	ct_prop	expr	q_val	p	mean 1	mean 2	mean 3	mean 4	sd 1	sd 2	sd 3	sd 4
Malat1	0.180683	-0.821525	0.143875	-5.70998	0.866507	0.0115612	1.63152e-05	1.12986e-08	-0.728988	-0.636649	-0.702251	-1.2644	0.211876	0.253169	0.193949	0.244092
Mobp	0.201716	-0.547207	0.118778	-4.60698	1	0.00449974	0.00294983	4.08563e-06	-0.715192	-0.581633	-0.22032	-0.734313	0.135541	0.136456	0.0943596	0.135634
Plekhb1	0.0959967	-0.494928	0.113335	-4.36693	1	0.000799081	0.00454875	1.26004e-05	-0.659119	-0.309561	-0.359524	-0.796161	0.229785	0.22025	0.157684	0.239128
Apod	0.1692	-0.476328	0.113329	-4.20304	1	0.00531065	0.00760569	2.63355e-05	-0.754803	-0.495679	-0.201089	-0.543711	0.168236	0.160533	0.117563	0.160785
