## Supplemental Table 6 for "Cell type-specific inference of differential expression in spatial transcriptomics"

### Sheet: CAF
	Z_score	log_fc	conv	p_val
Malat1	10.0322	0.607314	TRUE	0
Rps5	8.71592	0.221144	TRUE	0
S100a4	11.3127	0.496881	TRUE	0
S100a6	8.91476	0.312108	TRUE	0
Mgp	8.26683	1.69205	TRUE	3.10862e-15
Ahnak	7.92554	0.162652	TRUE	3.10862e-14
Rbp1	7.92824	0.600513	TRUE	3.10862e-14
Atf5	7.81823	0.269401	TRUE	7.4607e-14
Sptssb	7.63636	2.55261	TRUE	3.13971e-13
Rps24	7.22592	0.300529	TRUE	6.96954e-12
Crip1	7.03546	0.816954	TRUE	2.78035e-11
Rpl13a	7.00011	0.209662	TRUE	3.58051e-11
Ncl	6.91532	0.402776	TRUE	6.53557e-11
Npc2	6.85507	0.629611	TRUE	9.97868e-11
Calm1	6.67218	0.212822	TRUE	3.52851e-10
Lgals1	6.66315	0.205773	TRUE	3.7522e-10
Krt18	6.66294	0.376561	TRUE	3.75764e-10
mt-Nd4	6.62914	0.244619	TRUE	4.72694e-10
Rps3	6.47874	0.21086	TRUE	1.29488e-09
Timp3	6.41211	0.928864	TRUE	2.00931e-09
Spp1	6.37016	0.390007	TRUE	2.64367e-09
Pde4d	6.17852	0.439408	TRUE	9.0586e-09
Krt19	6.1551	0.4974	TRUE	1.05041e-08
Tsc22d1	6.1381	0.561455	TRUE	1.16923e-08
Fth1	5.84091	0.174791	TRUE	7.26826e-08
Myh9	5.81838	0.329443	TRUE	8.31866e-08
Rpl13	5.7901	0.22669	TRUE	9.84813e-08
Chsy3	5.75215	1.46548	TRUE	1.23362e-07
Nme1	5.72817	0.585836	TRUE	1.42126e-07
Tgm2	5.67697	1.39926	TRUE	1.91939e-07
Krt79	5.55846	0.713694	TRUE	3.81023e-07
Ctsl	5.55555	0.209194	TRUE	3.8744e-07
S100a10	5.50109	0.221893	TRUE	5.28418e-07
Fam162a	5.45526	0.459661	TRUE	6.84602e-07
Lgals3	5.42427	0.268951	TRUE	8.14677e-07
Rps14	5.24235	0.173477	TRUE	2.21968e-06
Rpl37	5.23977	0.420107	TRUE	2.25093e-06
Ifitm1	5.11085	0.338362	TRUE	4.48991e-06
Cmss1	5.04305	0.221597	TRUE	6.41425e-06
Actb	5.01303	0.276896	TRUE	7.50124e-06
mt-Nd1	4.97829	0.217283	TRUE	8.98069e-06
Tspo	4.97712	0.378411	TRUE	9.0351e-06
Rpl8	4.96169	0.130168	TRUE	9.78344e-06
Kpnb1	4.95111	0.700548	TRUE	1.03306e-05
Nolc1	4.92171	0.64754	TRUE	1.20106e-05
Ddb1	4.85112	0.520966	TRUE	1.71873e-05
mt-Co1	4.82552	0.229241	TRUE	1.95493e-05
Rpl26	4.80121	0.234157	TRUE	2.20789e-05
Plcb1	4.76421	1.32613	TRUE	2.65438e-05
Neat1	4.75852	0.438407	TRUE	2.73025e-05
Vegfa	4.75625	0.956268	TRUE	2.76108e-05
Hsp90ab1	4.73419	0.247628	TRUE	3.07911e-05
Rpl41	4.73136	0.348274	TRUE	3.12233e-05
Krt8	4.69331	0.400959	TRUE	3.76347e-05
Rps19	4.66301	0.393402	TRUE	4.36266e-05
Mt2	4.64187	0.352573	TRUE	4.83377e-05
Eprs	4.63155	0.567758	TRUE	5.08114e-05
Hspa9	4.60767	0.318069	TRUE	5.70089e-05
Igfbp6	4.58073	0.789705	TRUE	6.48689e-05
Eef1b2	4.57951	0.153251	TRUE	6.52505e-05
Prune2	4.55459	0.423581	TRUE	7.34824e-05
Anxa8	4.52114	0.437193	TRUE	8.61108e-05
Dnajc10	4.51902	1.02833	TRUE	8.69788e-05
Pdgfa	4.50887	0.674925	TRUE	9.12439e-05
Capns1	4.50629	0.188613	TRUE	9.23583e-05
Ddx21	4.49228	0.819825	TRUE	9.8651e-05
Sqstm1	4.47449	0.354954	TRUE	0.000107233
Mtss1	4.47394	0.824085	TRUE	0.00010751
Timp2	4.45663	0.469835	TRUE	0.000116563
Rpl4	4.45348	0.11802	TRUE	0.000118287
Ppp3ca	4.43039	0.231899	TRUE	0.000131689
Aldh2	4.41527	0.56904	TRUE	0.000141236
Myl6	4.40503	0.543895	TRUE	0.000148074
Laptm4a	4.39974	0.406017	TRUE	0.000151732
Npm1	4.37918	0.206078	TRUE	0.000166775
Ccnd2	4.37739	0.159187	TRUE	0.000168149
Nudt4	4.34104	0.500447	TRUE	0.000198537
Nars	4.33328	0.358238	TRUE	0.000205663
Atpif1	4.32427	0.580224	TRUE	0.000214256
Fkbp4	4.31121	0.295158	TRUE	0.000227309
Atp5j2	4.27259	0.278516	TRUE	0.000270504
Cyb5r3	4.25009	0.445119	TRUE	0.000299154
Dap	4.24939	0.422718	TRUE	0.000300095
Hes6	4.24572	1.27881	TRUE	0.000305049
Luc7l2	4.21986	0.520769	TRUE	0.000342236
Nfat5	4.21361	0.685523	TRUE	0.000351846
Strn3	4.21251	0.758119	TRUE	0.000353571
Ybx3	4.1975	0.321787	TRUE	0.000377823
Ifitm3	4.18917	0.160669	TRUE	0.000391962
Emp1	4.18446	0.145936	TRUE	0.000400182
Aldh3a1	4.16844	0.66427	TRUE	0.000429362
Slc12a2	4.15647	0.460007	TRUE	0.000452484
Rpl32	4.14574	0.212292	TRUE	0.000474213
Msln	4.14118	0.292293	TRUE	0.000483742
D8Ertd738e	4.12854	0.447186	TRUE	0.000511106
Rbm25	4.11914	0.370216	TRUE	0.000532401
Gsto1	4.11866	0.0994009	TRUE	0.000533508
Cyp51	4.1133	0.96983	TRUE	0.000546053
Dbi	4.08987	0.269985	TRUE	0.00060427
Anapc5	4.07447	0.549314	TRUE	0.000645675
Slmap	4.04306	0.666708	TRUE	0.000738599
Mybbp1a	4.01679	0.780966	TRUE	0.000825933
Serbp1	4.00934	0.189251	TRUE	0.000852438
Slc23a2	4.00448	1.72167	TRUE	0.00087016
Prrc2c	4.00261	0.356706	TRUE	0.000877076
Far1	3.99407	0.655805	TRUE	0.000909271
Cct8	3.98372	0.440146	TRUE	0.000949837
Rad23b	3.94969	0.537097	TRUE	0.00109553
Eif3g	3.94263	0.297943	TRUE	0.00112832
Txn2	3.93924	0.265213	TRUE	0.00114438
Tuba1b	3.93556	0.0968356	TRUE	0.00116205
Amotl1	3.91773	0.236117	TRUE	0.0012514
Calm2	3.88318	0.349384	TRUE	0.00144336
Pfdn5	3.86511	0.316723	TRUE	0.00155456
Ywhae	3.855	0.083916	TRUE	0.00162022
Sec61b	3.85448	0.426211	TRUE	0.00162364
Myo10	3.8409	0.194062	TRUE	0.00171615
Lrch1	3.82539	1.16553	TRUE	0.00182795
Eef1a1	3.81144	0.127063	TRUE	0.0019342
Ndrg1	3.80765	0.851133	TRUE	0.00196407
Slc25a11	3.80512	1.01203	TRUE	0.00198429
Gpi1	3.79945	0.180035	TRUE	0.00203026
mt-Nd5	3.78534	0.442228	TRUE	0.002149
Apip	3.78344	0.315106	TRUE	0.00216546
Paip2	3.77845	0.204027	TRUE	0.00220935
Rps19bp1	3.77637	0.278777	TRUE	0.00222786
Tuba4a	3.76764	0.170425	TRUE	0.00230717
Mt1	3.75846	0.443989	TRUE	0.0023935
H2afv	3.74183	0.609717	TRUE	0.00255757
Cct5	3.74088	0.412616	TRUE	0.00256725
Cebpg	3.73895	0.207689	TRUE	0.0025871
Blvrb	3.7373	0.611469	TRUE	0.00260415
2010107E04Rik	3.72871	0.378796	TRUE	0.00269451
Rpl14	3.71971	0.232762	TRUE	0.00279234
Jtb	3.71619	0.347262	TRUE	0.00283145
Ndufs8	3.7137	0.379599	TRUE	0.00285954
G3bp1	3.70847	0.217166	TRUE	0.00291921
Pnn	3.69573	0.169602	TRUE	0.00306953
Dpysl3	3.69476	0.266884	TRUE	0.00308131
Id3	3.68422	1.17088	TRUE	0.00321163
Hnrnpab	3.68411	0.297507	TRUE	0.0032131
Top1	3.6836	0.273628	TRUE	0.00321942
Nfib	3.67033	0.630969	TRUE	0.00339129
Osbpl3	3.66861	0.328654	TRUE	0.00341421
Anxa1	3.66838	0.377102	TRUE	0.00341725
Gak	3.66596	0.985467	TRUE	0.0034498
2200002D01Rik	3.65753	0.350899	TRUE	0.00356522
Tspan3	3.6324	0.241629	TRUE	0.0039312
Tnnt2	3.62881	0.283801	TRUE	0.0039862
Msn	3.62342	0.424592	TRUE	0.00407027
Ywhaz	3.61552	0.328813	TRUE	0.00419639
Igfbp4	3.61285	0.0815798	TRUE	0.00423991
Kdelr1	3.61275	0.508075	TRUE	0.00424148
Flot1	3.61028	1.15137	TRUE	0.00428217
Atf4	3.60548	0.18963	TRUE	0.00436204
Sdf2	3.5885	0.658462	TRUE	0.00465624
Slc1a5	3.58829	0.224811	TRUE	0.0046599
Ube2q1	3.58411	0.769326	TRUE	0.00473526
Fh1	3.58222	0.797847	TRUE	0.00476956
Tex261	3.58057	0.840277	TRUE	0.00479983
Tacc3	3.57998	0.706469	TRUE	0.0048106
Psca	3.57217	0.568793	TRUE	0.00495651
Usp7	3.56827	0.260183	TRUE	0.00503094
Cdk11b	3.56329	0.815309	TRUE	0.00512728
Pcolce	3.55987	0.521975	TRUE	0.00519446
Ndrg2	3.55592	0.214493	TRUE	0.00527328
Incenp	3.55503	0.21934	TRUE	0.00529112
Gnas	3.545	0.222199	TRUE	0.00549668
Ube2f	3.54383	0.294503	TRUE	0.0055211
Adgrl3	3.54336	0.925155	TRUE	0.0055308
Arpc1b	3.53879	0.18285	TRUE	0.00562748
Usmg5	3.51604	0.150091	TRUE	0.00613244
Kdm3a	3.51419	0.286236	TRUE	0.00617543
Ogdh	3.49437	0.330912	TRUE	0.0066525
Maml3	3.48599	0.825671	TRUE	0.00686441
1700123O20Rik	3.4833	0.32938	TRUE	0.00693381
Rdh10	3.48323	0.189745	TRUE	0.00693564
Fkbp10	3.48256	0.48369	TRUE	0.00695292
Rps15a	3.47959	0.270968	TRUE	0.00703067
Ptms	3.47509	0.542198	TRUE	0.00714963
Rpl37a	3.47366	0.78982	TRUE	0.00718782
2010111I01Rik	3.47231	0.635815	TRUE	0.00722412
Dda1	3.47107	0.873021	TRUE	0.00725738

### Sheet: monocyte_DC
	Z_score	log_fc	conv	p_val
Lyz2	5.14659	1.45039	TRUE	3.71369e-06
Hp	4.63756	1.59055	TRUE	4.93569e-05
Stab1	4.41222	3.08266	TRUE	0.000143241
Ahsg	4.39813	1.53262	TRUE	0.000152862

### Sheet: vascular smooth mc
	Z_score	log_fc	conv	p_val
