## Supplemental Table 7 for "Cell type-specific inference of differential expression in spatial transcriptomics"

### Sheet: parametric
Gene set name	n (number of genes)	Z (average Z score)	p value	q value
HALLMARK_EPITHELIAL_MESENCHYMAL_TRANSITION	17	2.92302	0.00042	0.01554

### Sheet: nonparametric
Gene set name	n (number of genes)	number of genes in cluster	cluster number	p value	q value
HALLMARK_MYC_TARGETS_V1	12	7	5	0.000212292	0.00297209
