## Supplemental Table 8 for "Cell type-specific inference of differential expression in spatial transcriptomics"

### Sheet: CAF
	Z_score	log_fc	conv	d	p_val
Cmss1	9.84401	0.735708	TRUE	-0.0207152	0
Eef1b2	11.0466	-0.459139	TRUE	3.22271e-08	0
Ifitm1	10.4005	-0.763682	TRUE	1.9529e-10	0
Ifitm3	8.4021	-0.451685	TRUE	5.57649e-06	0
Krt18	13.2565	-0.58907	TRUE	1.40279e-07	0
Krt19	16.7536	-1.37056	TRUE	-4.73407e-07	0
Krt79	11.0494	-1.36277	TRUE	-1.19963e-13	0
Krt8	9.14129	-0.607537	TRUE	-8.19832e-05	0
Pde4d	8.62009	-0.457511	TRUE	-1.66784e-07	0
Rbp1	9.8965	-0.56305	TRUE	1.80171e-06	0
Rpl13	12.1697	-0.545233	TRUE	-3.78142e-13	0
Rpl13a	14.4747	-0.545846	TRUE	-9.46414e-08	0
Rpl22	9.24397	-0.544558	TRUE	4.30003e-13	0
Rpl26	10.7775	-0.534402	TRUE	1.19787e-10	0
Rpl32	10.0643	-0.514925	TRUE	1.43773e-07	0
Rpl37	8.56756	-0.511552	TRUE	-6.55739e-13	0
Rpl8	15.7273	-0.508268	TRUE	-1.5522e-12	0
Rps14	13.9415	-0.587016	TRUE	-3.9108e-10	0
Rps24	16.3144	-0.648061	TRUE	4.40684e-08	0
Rps3	14.8834	-0.601493	TRUE	2.8863e-06	0
Rps5	17.9894	-0.590937	TRUE	5.91349e-11	0
S100a10	12.1317	-0.488865	TRUE	-0.000170315	0
S100a6	13.1869	-0.457778	TRUE	-3.57346e-05	0
Slc12a2	8.33657	-0.863414	TRUE	-5.98434e-09	0
Rps21	7.87	-0.519257	TRUE	-0.00044783	3.55271e-15
Rpl35a	7.80613	-0.546553	TRUE	2.49858e-11	5.9952e-15
Cox6b1	7.7845	-0.479228	TRUE	5.84604e-06	7.10543e-15
Lgals3	7.7705	-0.581419	TRUE	2.21717e-11	7.77156e-15
Rps26	7.55282	-0.487047	TRUE	-1.73774e-11	4.26326e-14
Emp1	7.54263	-0.490003	TRUE	-1.42585e-09	4.59632e-14
Atf4	7.51412	-0.478328	TRUE	5.0765e-07	5.72875e-14
Pdgfa	7.49168	1.09646	TRUE	1.00205e-06	6.79456e-14
Rps19	7.48875	-0.469749	TRUE	3.53353e-10	6.95e-14
H1f0	7.41441	-0.676897	TRUE	4.28825e-09	1.22125e-13
Nudt4	7.37646	0.937084	TRUE	-2.98828e-06	1.62537e-13
Rps20	7.34207	-0.419169	TRUE	-1.37185e-06	2.10276e-13
Banf1	7.25588	-0.445432	TRUE	-1.15854e-08	3.99014e-13
Rps15	7.1672	-0.492755	TRUE	-3.36677e-08	7.65388e-13
S100a13	7.13431	-0.74984	TRUE	-7.42009e-06	9.72777e-13
Crip1	7.07089	-0.596001	TRUE	-2.28221e-05	1.53944e-12
Rps18	7.00618	-0.528565	TRUE	6.85966e-06	2.44915e-12
Eef1d	6.93124	-0.412212	TRUE	-1.14271e-12	4.17177e-12
Atf5	6.92458	-0.606775	TRUE	-3.54161e-14	4.37272e-12
Rpl14	6.91959	-0.452901	TRUE	-0.000238111	4.52949e-12
Dpysl3	6.79673	0.977703	TRUE	6.22917e-07	1.07017e-11
Esd	6.7003	-0.565703	TRUE	-2.78501e-06	2.07987e-11
Rps8	6.55341	-0.584471	TRUE	-1.55962e-05	5.62379e-11
Tnnt2	6.52712	0.445636	TRUE	-1.09891e-05	6.70459e-11
Rps11	6.51121	-0.438482	TRUE	4.10528e-07	7.45497e-11
Rps15a	6.49444	-0.61987	TRUE	-3.2984e-06	8.33422e-11
Slc20a1	6.49158	1.07489	TRUE	1.15592e-13	8.49398e-11
Wfdc2	6.47132	-0.583019	TRUE	-4.21593e-05	9.71521e-11
Vamp8	6.43209	-0.57556	TRUE	-1.01676e-13	1.25859e-10
Naca	6.39525	-0.482286	TRUE	-2.77219e-05	1.60282e-10
Blvrb	6.32499	-0.91032	TRUE	1.0927e-14	2.53244e-10
Myo10	6.28398	0.839703	TRUE	-8.06292e-09	3.30007e-10
Rpl23	6.19955	-0.520985	TRUE	8.54178e-15	5.66247e-10
Ndufa6	6.09237	-0.478882	TRUE	2.82652e-06	1.11254e-09
Igfbp6	6.03437	-0.780911	TRUE	1.29832e-07	1.59587e-09
Ccl2	5.95413	1.20912	TRUE	4.77604e-14	2.61457e-09
Rplp2	5.9295	-0.424437	TRUE	7.1898e-07	3.03852e-09
Myh9	5.89041	0.442622	TRUE	7.08771e-06	3.85233e-09
Lmo4	5.83489	-0.967105	TRUE	-8.90468e-14	5.38249e-09
Prr13	5.81768	-0.567712	TRUE	-5.54903e-14	5.96687e-09
Rpl41	5.76274	-0.40909	TRUE	-8.09146e-07	8.27611e-09
Rps10	5.64274	-0.569276	TRUE	-3.19185e-10	1.67363e-08
Ccnd2	5.63296	-0.413785	TRUE	1.48881e-13	1.77146e-08
Col7a1	5.46197	1.24564	TRUE	1.10554e-08	4.70873e-08
Spred1	5.40567	0.911034	TRUE	-0.000116365	6.45663e-08
Rps28	5.40416	-0.584685	TRUE	-4.07524e-11	6.51114e-08
Morc4	5.36448	-1.28647	TRUE	-6.96912e-10	8.11826e-08
Ext1	5.35721	0.672602	TRUE	-3.12449e-11	8.45156e-08
Podxl	5.34225	-0.689679	TRUE	-3.7904e-06	9.17979e-08
S100a1	5.31792	-0.770541	TRUE	2.2427e-13	1.04958e-07
Nupr1	5.29052	-0.533443	TRUE	-7.71624e-07	1.21971e-07
Sbno1	5.24087	0.708403	TRUE	1.61392e-05	1.5982e-07
Timp3	5.22952	0.516698	TRUE	3.51349e-10	1.69946e-07
Fam162a	5.22002	-0.478712	TRUE	-1.38476e-06	1.78905e-07
Bsg	5.20745	-0.486544	TRUE	9.256e-07	1.91452e-07
Rpl27a	5.20309	-0.809976	TRUE	-1.2513e-06	1.95998e-07
Kazald1	5.19911	-0.766648	TRUE	2.89739e-13	2.00241e-07
Cdk2ap2	5.18864	-0.814193	TRUE	-9.02894e-11	2.11839e-07
Rpl39	5.17355	-0.422041	TRUE	1.4967e-05	2.29682e-07
Enah	5.16115	0.995874	TRUE	-4.68407e-13	2.45444e-07
Etfb	5.15533	-0.425716	TRUE	-1.60708e-05	2.53191e-07
Sptssb	5.1334	-1.06318	TRUE	3.93652e-14	2.84553e-07
Mt2	5.09371	-0.460213	TRUE	-0.000825969	3.51133e-07
Lyar	5.08637	0.784561	TRUE	9.5706e-12	3.64977e-07
St3gal5	5.07984	-0.900642	TRUE	-9.84254e-12	3.77758e-07
Krt14	5.07708	-1.3369	TRUE	-4.19283e-14	3.83285e-07
Aqp5	5.04999	-0.443924	TRUE	-8.81227e-07	4.41833e-07
Pmepa1	5.02531	0.65706	TRUE	1.12066e-06	5.0262e-07
Mgst2	5.01546	-0.753069	TRUE	-1.32641e-07	5.29078e-07
Baz1b	5.01303	0.606215	TRUE	-1.53118e-10	5.35783e-07
Zfpm2	4.97303	0.663237	TRUE	-1.46531e-11	6.59137e-07
Nkx2-3	4.9425	-1.58942	TRUE	-1.70588e-14	7.71255e-07
Uqcr10	4.87015	-0.541566	TRUE	1.58181e-06	1.11511e-06
Ankrd17	4.83844	0.750994	TRUE	4.12506e-06	1.3086e-06
Hsph1	4.83787	0.668229	TRUE	1.06393e-05	1.31237e-06
Slc7a11	4.83235	-1.44944	TRUE	4.11136e-11	1.34928e-06
Cox14	4.78608	-0.510916	TRUE	-1.13985e-13	1.70072e-06
Myl6	4.75845	-0.429408	TRUE	-0.00296058	1.95088e-06
Cdk6	4.74453	0.647294	TRUE	2.1981e-07	2.0899e-06
Fip1l1	4.72795	0.727561	TRUE	-0.0162777	2.26802e-06
Abr	4.72576	0.776634	TRUE	-1.53417e-05	2.29256e-06
Sqstm1	4.72007	-0.435905	TRUE	-0.00556177	2.35759e-06
Prrc2c	4.70901	0.4759	TRUE	1.13366e-12	2.48919e-06
Rpl7	4.65492	-0.457653	TRUE	-1.2443e-06	3.24103e-06
Pck2	4.65264	-0.879225	TRUE	1.96436e-11	3.27708e-06
Pbx1	4.64594	0.792308	TRUE	-0.000870663	3.38531e-06
Rps4x	4.63613	-0.535948	TRUE	4.52419e-09	3.54991e-06
Dnajc10	4.62791	-0.738169	TRUE	2.98019e-12	3.69367e-06
Msn	4.62342	0.59872	TRUE	-6.80924e-08	3.77466e-06
Cux1	4.61526	0.827809	TRUE	1.54486e-06	3.92612e-06
Mgp	4.60871	0.605439	TRUE	1.35151e-07	4.05181e-06
Rpl18a	4.56163	-0.561509	TRUE	2.61527e-13	5.07574e-06
Ube2k	4.52554	0.520194	TRUE	-6.80572e-10	6.02403e-06
Gstm1	4.48741	-0.514457	TRUE	-2.89703e-06	7.20948e-06
Col6a2	4.46831	0.720821	TRUE	-1.03636e-13	7.88383e-06
Aldh3a1	4.45738	-0.507787	TRUE	-7.29114e-11	8.29682e-06
Ssr3	4.45725	-0.50623	TRUE	-0.0239548	8.30174e-06
Lrp1	4.43002	0.851725	TRUE	1.06222e-10	9.42254e-06
Ddit3	4.41743	-1.43631	TRUE	6.29042e-09	9.98809e-06
H2afv	4.41428	-0.525758	TRUE	-3.55817e-06	1.01347e-05
Kif26b	4.40575	1.16967	TRUE	-5.26856e-10	1.0542e-05
Ahr	4.39826	0.809505	TRUE	-0.00363632	1.09123e-05
Atp5h	4.38819	-0.488464	TRUE	1.15243e-07	1.143e-05
2010107E04Rik	4.3703	-0.519001	TRUE	-7.65477e-10	1.24074e-05
Nfkb1	4.34237	0.765214	TRUE	2.29405e-08	1.40952e-05
Rnh1	4.3387	-0.58458	TRUE	-1.03419e-09	1.4333e-05
Mgst3	4.3032	-0.865561	TRUE	5.86831e-14	1.6835e-05
Rom1	4.29615	-1.11989	TRUE	9.86011e-07	1.73786e-05
Apbb2	4.29505	0.774938	TRUE	-2.62637e-13	1.74654e-05
Slc3a2	4.2945	-0.618739	TRUE	-0.00966959	1.7509e-05
Mkl1	4.28683	0.822764	TRUE	2.33194e-07	1.81244e-05
Cep170	4.26421	0.766854	TRUE	-1.20459e-14	2.00612e-05
Eif3f	4.21142	-0.502219	TRUE	-1.61893e-05	2.53773e-05
Npnt	4.20488	-0.499122	TRUE	3.87086e-14	2.61224e-05
Samd4	4.18966	0.889715	TRUE	-9.90746e-11	2.79368e-05
Il33	4.17431	0.685276	TRUE	3.60684e-06	2.9889e-05
Med13l	4.17084	0.636997	TRUE	-1.64577e-12	3.03478e-05
Gsta4	4.13606	-1.13663	TRUE	-1.75493e-07	3.53314e-05
Gm26561	4.12319	0.561562	TRUE	-8.57532e-11	3.73657e-05
Ncam1	4.11934	0.687802	TRUE	-4.07867e-12	3.79953e-05
Ncor2	4.05591	0.828507	TRUE	-3.72115e-05	4.99387e-05
Egln3	4.04386	-0.809321	TRUE	2.41928e-07	5.25779e-05
Aff4	4.02427	0.679722	TRUE	-2.87182e-06	5.71515e-05
Mtf2	4.02425	0.854665	TRUE	-1.91069e-09	5.71581e-05
Gatad1	4.01936	0.684989	TRUE	-6.75193e-06	5.83555e-05
Ppm1g	4.01178	0.598728	TRUE	-0.000288544	6.02635e-05
Lamb1	4.00093	0.551635	TRUE	-6.22451e-06	6.30951e-05
Rrbp1	3.98971	0.4326	TRUE	-0.00032398	6.61546e-05
Zbtb38	3.97209	0.676583	TRUE	-4.09832e-12	7.12434e-05
Gm10036	3.96088	-0.660624	TRUE	9.51426e-14	7.46747e-05
Caprin1	3.94188	0.642403	TRUE	2.17885e-06	8.08457e-05
Brd4	3.9366	0.586973	TRUE	2.27492e-14	8.26455e-05
Slc1a5	3.92917	-0.788423	TRUE	7.00828e-15	8.52392e-05
Rnf19b	3.91902	0.87947	TRUE	3.28219e-09	8.89112e-05
Inhba	3.91159	0.888493	TRUE	-1.02436e-10	9.16923e-05
Cenpc1	3.91157	0.85843	TRUE	4.42736e-14	9.16971e-05
Sec11c	3.91112	-0.4119	TRUE	-2.59856e-06	9.18682e-05
Arl4c	3.89076	0.576969	TRUE	-6.28006e-09	9.99294e-05
Col6a1	3.87555	0.578438	TRUE	-0.00111461	0.000106385
Atxn2	3.8575	0.982963	TRUE	1.03187e-13	0.000114553
Ythdc1	3.84783	0.645551	TRUE	-2.14523e-13	0.000119168
Zc3h7b	3.83562	0.592599	TRUE	2.20466e-07	0.000125247
Rnaseh2c	3.80896	-0.512603	TRUE	8.1312e-13	0.000139554
Pds5b	3.80523	0.59346	TRUE	-1.30864e-11	0.000141673
Ubr5	3.80287	0.468675	TRUE	-0.000124856	0.000143027
Pik3r1	3.7975	0.760422	TRUE	8.47328e-11	0.000146162
Mdh2	3.7925	0.435231	TRUE	-0.0183381	0.000149139
Atp2a2	3.78814	0.742175	TRUE	-1.70339e-06	0.000151779
Fryl	3.75605	1.0104	TRUE	5.58857e-09	0.000172619
Syncrip	3.71486	0.435657	TRUE	-0.0331234	0.000203316
Wdr83os	3.7058	-0.948049	TRUE	-4.84827e-07	0.000210721
Pbrm1	3.69651	0.453387	TRUE	-9.16782e-05	0.000218583
Ifitm2	3.6965	-0.523524	TRUE	-7.58953e-06	0.000218595
Eif4g1	3.69556	0.444303	TRUE	-7.45126e-13	0.000219405
Fam193a	3.68289	0.730549	TRUE	6.78747e-11	0.000230603
Abcb1b	3.68253	0.927726	TRUE	-1.90069e-10	0.000230934
Psca	3.67696	-1.02301	TRUE	-1.02454e-08	0.000236033
Asns	3.67693	-0.745182	TRUE	-2.83454e-15	0.00023606
Ap3d1	3.6754	0.692624	TRUE	1.23869e-06	0.00023748
Klf13	3.6624	0.855255	TRUE	-1.31006e-14	0.000249859
Coro1c	3.61968	0.553049	TRUE	-3.42098e-13	0.00029497
Csf1	3.61839	0.796228	TRUE	-7.4335e-10	0.000296438
Sil1	3.61299	0.866023	TRUE	1.25337e-13	0.000302681
Ecm1	3.60457	0.486966	TRUE	3.99603e-06	0.000312669
Pim3	3.60216	-0.556971	TRUE	6.47035e-14	0.000315581
Rcbtb2	3.59523	0.813889	TRUE	4.01088e-11	0.000324106
Top1	3.589	0.412935	TRUE	-1.78831e-06	0.000331954
Krtcap2	3.58074	-0.432892	TRUE	-8.93481e-07	0.000342626
Axl	3.57544	0.445951	TRUE	-6.86572e-11	0.000349638
Fmnl3	3.57338	0.72792	TRUE	-7.4587e-13	0.000352403
Ccnd3	3.56863	0.542488	TRUE	2.0917e-11	0.000358849
Nrp1	3.56203	0.631577	TRUE	-0.000940526	0.000367996
Slc25a39	3.55305	-0.450525	TRUE	-0.00229986	0.000380797
Lbh	3.54055	0.764498	TRUE	1.42623e-10	0.00039929
Haus1	3.53593	-0.814939	TRUE	-1.63864e-06	0.000406336
Itga6	3.52648	-0.577149	TRUE	-2.77292e-09	0.000421127
Fam98b	3.52325	0.702883	TRUE	7.96446e-14	0.000426291
Ccdc186	3.51297	0.682729	TRUE	-0.0112558	0.00044313
Tmed3	3.51229	-0.644126	TRUE	-2.32123e-14	0.000444266
Cyb5r1	3.49206	-0.501502	TRUE	-3.53548e-08	0.000479303
Ubn2	3.48312	0.470197	TRUE	-1.50109e-13	0.000495605
Jade1	3.47528	0.843408	TRUE	5.76709e-14	0.000510329
F3	3.47068	-0.939557	TRUE	1.55927e-12	0.000519142
Rpl18	3.46301	-0.619387	TRUE	-7.38125e-14	0.000534165
Cox20	3.45829	-0.805595	TRUE	2.55963e-10	0.000543623
Btrc	3.45299	0.773563	TRUE	-2.38507e-14	0.000554404
Rabac1	3.44977	-0.450954	TRUE	3.00516e-07	0.000561074
Ppp1cb	3.4414	0.532888	TRUE	-0.00125286	0.000578714
Use1	3.44139	-0.494293	TRUE	-2.92038e-08	0.000578736
Lrrc58	3.43801	0.747226	TRUE	-1.10968e-05	0.000586006
Eps15	3.43144	0.922154	TRUE	-0.000250206	0.000600377
Hist1h1c	3.42866	-0.908221	TRUE	1.90239e-11	0.000606573
Uqcc3	3.42139	-0.421925	TRUE	-0.00306344	0.00062302
Srek1	3.42061	0.523807	TRUE	-4.15547e-12	0.000624798
Hilpda	3.41785	-0.791604	TRUE	2.9742e-08	0.000631172
Snx4	3.41485	0.652962	TRUE	5.14437e-12	0.000638163
Smarca2	3.40921	0.581917	TRUE	-9.84635e-07	0.000651525
Txn2	3.40755	-0.557148	TRUE	-0.00459644	0.000655483
Smg7	3.40443	0.774821	TRUE	-0.00788463	0.000663023
Mrpl51	3.39086	-0.524469	TRUE	-0.00304968	0.000696734
Rin2	3.38122	0.657374	TRUE	-1.13971e-14	0.000721653
Snrpf	3.37348	-0.878074	TRUE	-1.01523e-11	0.000742233
Lipa	3.36736	0.641026	TRUE	7.55035e-08	0.000758919
Sh3pxd2b	3.3612	0.712112	TRUE	-0.000207209	0.000776059
Cpsf2	3.35492	0.536598	TRUE	4.31332e-07	0.000793888
Gclc	3.35375	-0.614921	TRUE	-0.00254636	0.000797232
Prrx2	3.353	-0.672346	TRUE	-8.91648e-15	0.0007994

### Sheet: hepatocyte 2
	Z_score	log_fc	conv	d	p_val
S100a4	4.52238	-1.00334	TRUE	3.29133e-09	6.11491e-06

### Sheet: vascular smooth mc
	Z_score	log_fc	conv	d	p_val
