## Supplemental Table 9 for "Cell type-specific inference of differential expression in spatial transcriptomics"

### Sheet: Sheet1
Exp Number	Gene	Channel	Color (nm)	Gene 2	Channel 2	Color (nm)	Gene 3	Channel 3	Color (nm)	Purpose	Cell type markers
1	Aldoc	B2	546	GDF10	B3	647	Calb1	B1	488	Purkinje DE	Bergmann / Purkinje
2	Mybpc1	B2	546	GDF10	B3	647	Calb1	B1	488	Bergmann DE	Bergmann / Purkinje
3	Tmem132c	B2	546	Gabra6	B4	647	Calb1	B3	488	Granule DE	Granule / Purkinje
4	Plcb4	B4	647	GDF10	B3	546	Calb1	B1	488	Purkinje DE	Bergmann / Purkinje
5	Kcnd2	B1	488	Gabra6	B4	647	Calb1	B3	546	Granule DE	Granule / Purkinje
