## Supplemental Table 10 for "Cell type-specific inference of differential expression in spatial transcriptomics"

### Sheet: Sheet1
Sample region	Sample condition	Number of samples	Technology	Spatial data source	Single-cell reference	Cell type step Mode	Explanatory Variable (s)	False Discovery Rate	Log-fold-change threshold	# cell types (cell type step)	# cell types (DE step)	# pixels (DE step) (note: only reported for 1 sample)	# genes (DE step) (note: only reported for 1 sample)	proportion genes converged (note: only reported for 1 sample)
Cerebellum		3	Slide-seqV2	2 samples collected in this study, 1 sample from RCTD paper (Cable et al)	10x snRNA-seq cerebellum (Kozareva, V.et al.A transcriptomic atlas of the mouse cerebellum reveals regional specializationsand novel cell types.)	Doublet	Indicator variable, representing nodular or anterior region	0.01	0.4	19	5	2776	4812	1
Hippocampus	J20 Alzheimer's Model	4	Slide-seqV2	Collected in this study	DropViz scRNA-seq hippocampus	Doublet	Continuous variable, density of plaque	0.01	0.4	17	7	9764	4039	0.98
Tumor (liver)	Cancer (KP model)	1	Slide-seqV2	Zhao, T. et al. Spatial genomics enables multi-modal study of clonal heterogeneity in tissues. Nature (2021).	Zhao, T. et al. Spatial genomics enables multi-modal study of clonal heterogeneity in tissues. Nature (2021).	Doublet	Continuous variable, density of Monocyte/Dendritic cell types	0.01	0.4	14	3	4201	4342	0.99
Tumor (liver)	Cancer (KP model)	1	Slide-seqV2	Zhao, T. et al. Spatial genomics enables multi-modal study of clonal heterogeneity in tissues. Nature (2021).	Zhao, T. et al. Spatial genomics enables multi-modal study of clonal heterogeneity in tissues. Nature (2021).	Doublet	Nonparametric (thin plate spline basis functions)	0.1	0	14	3	4477	4342	0.69
Hypothalamus		1	MERFISH	Moffitt, J. R.et al. "Molecular, spatial, and functional single-cell profiling of the hypothalamic preoptic region."	Moffitt, J. R.et al. "Molecular, spatial, and functional single-cell profiling of the hypothalamic preoptic region."	Doublet	Continuous variable, representing distance to midline. Also, squared distance	0.01	0.4	12	6	3374	140	1/0.99 (for linear/quadratic)
Testes		1	Slide-seqV2	Chen, H et al. "Dissecting mammalian spermatogenesis using spatial transcriptomics"	scRNA-seq testes Green, C. D.et al. "A comprehensive roadmap of murine spermatogenesis defined by single-cell rna-seq."	Full	Discrete variable, representing tubule stage (1-4)	0.01	0.4	9	5	17683	3404	1
Simulation (Cerebellum)		N/A	10x snRNA-seq	N/A	10x snRNA-seq cerebellum (Kozareva, V.et al.A transcriptomic atlas of the mouse cerebellum reveals regional specializationsand novel cell types.)	Full (on two cell types)	Indicator variable, representing region (out of two)	N/A	N/A	2	2	250 - 1001	Variable	Not measured
